# SARS-CoV-2 spike protein predicted to form complexes with host receptor protein orthologues from a broad range of mammals

**DOI:** 10.1101/2020.05.01.072371

**Authors:** SD Lam, N Bordin, VP Waman, HM Scholes, P Ashford, N Sen, L van Dorp, C Rauer, NL Dawson, CSM Pang, M Abbasian, I Sillitoe, SJL Edwards, F Fraternali, JG Lees, JM Santini, CA Orengo

**Affiliations:** Department of Applied Physics, Faculty of Science and Technology, Universiti Kebangsaan Malaysia, Bangi, Selangor, 43600, Malaysia; Institute of Structural and Molecular Biology, University College London, London, WC1E 6BT, UK; Indian Institute of Science Education and Research, Pune, 411008, India; UCL Genetics Institute, University College London, London, WC1E 6BT, UK; Department of Science and Technology Studies, University College London, London, WC1E 6BT, UK; Randall Division of Cell and Molecular Biophysics, Guy’s Campus, New Hunt’s House, King’s College London, London, SE1 1UL, UK; Department of Biological and Medical Sciences, Faculty of Health and Life Sciences, Oxford Brookes University, Oxford, OX3 OBP, UK

**Keywords:** SARS-CoV-2, COVID-19, spike protein, ACE2, TMPRSS2, structural bioinformatics

## Abstract

SARS-CoV-2 has a zoonotic origin and was transmitted to humans via an undetermined intermediate host, leading to infections in humans and other mammals. To enter host cells, the viral spike protein (S-protein) binds to its receptor, ACE2, and is then processed by TMPRSS2. Whilst receptor binding contributes to the viral host range, S-protein:ACE2 complexes from other animals have not been investigated widely. To predict infection risks, we modelled S-protein:ACE2 complexes from 215 vertebrate species, calculated changes in the energy of the complex caused by mutations in each species, relative to human ACE2, and correlated these changes with COVID-19 infection data. We also analysed structural interactions to better understand the key residues contributing to affinity. We predict that mutations are more detrimental in ACE2 than TMPRSS2. Finally, we demonstrate phylogenetically that human SARS-CoV-2 strains have been isolated in animals. Our results suggest that SARS-CoV-2 can infect a broad range of mammals, but few fish, birds or reptiles. Susceptible animals could serve as reservoirs of the virus, necessitating careful ongoing animal management and surveillance.
