## Supplementary material for "SARS-CoV-2 spike protein predicted to form complexes with host receptor protein orthologues from a broad range of mammals": Supplentary Table S4 - SARS-CoV-2 Genomes metadata

### Sheet: Metadata_genome_ids
Supplementary Table S4: Metadata associated with samples included in the small-scale phylogenetic analysis presented in main text Figure 5
SARS-CoV-2 spike protein predicted to form complexes with host receptor protein orthologues from a broad range of mammals
Lam SD, Bordin N, Waman VP, Scholes HM, Ashford P, Sen N, van Dorp L, Rauer C, Dawson NL, Pang CSM, Abbasian M, Sillitoe I, Edwards SJL, Fraternali F, Lees JG, Santini JM, Orengo CA
Strain_name	Accession	Collection_Date	Country	host	Virus_Species	orginating_lab	submitting_lab	authors	url	title	journal
TW3	AY502926	2003-XX-XX	China	Human	SARS-CoV	?	?	Yeh et al	https://www.ncbi.nlm.nih.gov/nuccore/AY502926	Characterization of severe acute respiratory syndrome coronavirus genomes in Taiwan: molecular epidemiology and genome evolution	Proc. Natl. Acad. Sci. U.S.A. 101 (8), 2542-2547 (2004)
TW1	AY291451	2003-XX-XX	China	Human	SARS-CoV	?	?	Yeh et al	https://www.ncbi.nlm.nih.gov/nuccore/AY291451	Characterization of severe acute respiratory syndrome coronavirus genomes in Taiwan: molecular epidemiology and genome evolution	Proc. Natl. Acad. Sci. U.S.A. 101 (8), 2542-2547 (2004)
CUHK_AG03	AY345988	2003-XX-XX	China	Human	SARS-CoV	?	?	Chim et al	https://www.ncbi.nlm.nih.gov/nuccore/AY345988	Genomic characterisation of the severe acute respiratory syndrome coronavirus of Amoy Gardens outbreak in Hong Kong	Lancet 362 (9398), 1807-1808 (2003)
TW8	AY502931	2003-XX-XX	China	Human	SARS-CoV	?	?	Yeh et al	https://www.ncbi.nlm.nih.gov/nuccore/AY502931	Characterization of severe acute respiratory syndrome coronavirus genomes in Taiwan: molecular epidemiology and genome evolution	Proc. Natl. Acad. Sci. U.S.A. 101 (8), 2542-2547 (2004)
GZ0401	AY568539	2004-XX-XX	China	Human	SARS-CoV	?	?	Song et al	https://www.ncbi.nlm.nih.gov/nuccore/AY568539	Cross-host evolution of severe acute respiratory syndrome coronavirus in palm civet and human	Proc. Natl. Acad. Sci. U.S.A. 102 (7), 2430-2435 (2005)
GZ0402	AY613947	2004-XX-XX	China	Human	SARS-CoV	?	?	Song et al	https://www.ncbi.nlm.nih.gov/nuccore/AY613947	Cross-host evolution of severe acute respiratory syndrome coronavirus in palm civet and human	Proc. Natl. Acad. Sci. U.S.A. 102 (7), 2430-2435 (2005)
PC4_136	AY613949	2004-XX-XX	China	Civet	SARS-CoV	?	?	Song et al	https://www.ncbi.nlm.nih.gov/nuccore/AY613949	Cross-host evolution of severe acute respiratory syndrome coronavirus in palm civet and human	Proc. Natl. Acad. Sci. U.S.A. 102 (7), 2430-2435 (2005)
civet007	AY572034	2004-XX-XX	China	Civet	SARS-CoV	?	?	Wang et al	https://www.ncbi.nlm.nih.gov/nuccore/AY572034	SARS-CoV infection in a restaurant from palm civet	Emerging Infect. Dis. 11 (12), 1860-1865 (2005)
civet010	AY572035	2004-XX-XX	China	Civet	SARS-CoV	?	?	Wang et al	https://www.ncbi.nlm.nih.gov/nuccore/AY572035	SARS-CoV infection in a restaurant from palm civet	Emerging Infect. Dis. 11 (12), 1860-1865 (2005)
GDH_BJH01	DQ640652	?	China	Human	SARS-CoV	?	?	Cai et al	https://www.ncbi.nlm.nih.gov/nuccore/DQ640652	Direct Submission	NA
29	EPI_ISL_420106	2020-03-06	Singapore	Human	SARS-CoV-2	National Centre for Infectious Diseases	Programme in Emerging Infectious Diseases, Duke-NUS Medical School	Anderson et al	https://www.gisaid.org	NA	NA
Wuhan-Hu-1	EPI_ISL_402125	2019-12-31	China	Human	SARS-CoV-2	unknown	National Institute for Communicable Disease Control and Prevention (ICDC) Chinese Center for Disease Control and Prevention (China CDC)	Zhang et al	https://www.gisaid.org	NA	NA
NY-NYUMC50	EPI_ISL_420301	2020-03-18	USA	Human	SARS-CoV-2	NYU Langone Health	Departments of Pathology and Medicine, New York University School of Medicine	Maria Aguero-Rosenfeld et al	https://www.gisaid.org	NA	NA
IDF3930	EPI_ISL_428365	2020-03-26	France	Human	SARS-CoV-2	LABM GH nord Essonne de Longjumeau - BP 125	National Reference Center for Viruses of Respiratory Infections, Institut Pasteur, Paris	Albert et al	https://www.gisaid.org	NA	NA
NY-040420	EPI_ISL_420923	2020-04-02	USA	Tiger	SARS-CoV-2	Wildlife Conservation Society	Diagnostic Virology Laboratory, United States Department of Agriculture, National Veterinary Services Laboratories	Mitchell et al	https://www.gisaid.org	NA	NA
241	EPI_ISL_420033	2020-04-04	Congo	Human	SARS-CoV-2	Viral Respiratory Lab, National Institute for Biomedical Research (INRB)	Pathogen Sequencing Lab, National Institute for Biomedical Research (INRB)	Placide Mbala-Kingebeni et al	https://www.gisaid.org	NA	NA
WA02	EPI_ISL_420532	2020-03-13	Australia	Human	SARS-CoV-2	Department of Microbiology, PathWest QEII Medical Centre	Department of Microbiology, PathWest QEII Medical Centre	Sikazwe et al	https://www.gisaid.org	NA	NA
canine	EPI_ISL_414518	2020-02-26	China	Dog	SARS-CoV-2	Tai Lung Veterinary Laboratory, Agriculture, Fisheries and Conservation Department, Hong Kong	School of Public Health, The University of Hong Kong	Chung et al	https://www.gisaid.org	NA	NA
WI-247	EPI_ISL_428343	2020-03-28	USA	Human	SARS-CoV-2	University of Wisconsin-Madison AIDS Vaccine Research Laboratories, Madison, USA	University of Wisconsin-Madison AIDS Vaccine Research Laboratories, Madison, USA	Moreno et al	https://www.gisaid.org	NA	NA
INMI6	EPI_ISL_419254	2020-03-23	Italy	Human	SARS-CoV-2	INMI Lazzaro Spallanzani IRCCS	Laboratory of Virology, INMI Lazzaro Spallanzani IRCCS	Bartolini et al	https://www.gisaid.org	NA	NA
NA_94	EPI_ISL_422854	2020-03-18	Netherlands	Human	SARS-CoV-2	Dutch COVID-19 response team	Erasmus Medical Center	Munnink et al	https://www.gisaid.org	NA	NA
WA-S172	EPI_ISL_430210	2020-03-19	USA	Human	SARS-CoV-2	Washington State Department of Health	Seattle Flu Study	Chu et al	https://www.gisaid.org	NA	NA
mink	EPI_ISL_431778	2020-04-24	Netherlands	Mink	SARS-CoV-2	Unknown	Virology, Wageningen Bioveterinary Research	Oreshkova et al	https://www.gisaid.org	NA	NA
BE-MG-0320	EPI_ISL_487275	2020-03-11	Belgium	Cat	SARS-CoV-2	Unknown	Department of Veterinary Pathology, University of Liege - FARAH	Garigliany et al	https://www.gisaid.org	NA	NA
NB01_01KS	EPI_ISL_447623	2020-04-29	Netherlands	Mink	SARS-CoV-2	Unknown	Wageningen Bioveterinary Research Houtribweg 39	Oreshkova et al	https://www.gisaid.org	SARS-CoV-2 infection in farmed minks, the Netherlands, April and May 2020	EuroSurveillance https://dx.doi.org/10.2807/1560-7917.ES.2020.25.23.2001005
NB01_02KS	EPI_ISL_447624	2020-04-29	Netherlands	Mink	SARS-CoV-2	Unknown	Wageningen Bioveterinary Research Houtribweg 39	van der Poel et al	https://www.gisaid.org	SARS-CoV-2 infection in farmed minks, the Netherlands, April and May 2021	EuroSurveillance https://dx.doi.org/10.2807/1560-7917.ES.2020.25.23.2001005
NB01_03KS	EPI_ISL_447625	2020-04-29	Netherlands	Mink	SARS-CoV-2	Unknown	Wageningen Bioveterinary Research Houtribweg 39	van der Poel et al	https://www.gisaid.org	SARS-CoV-2 infection in farmed minks, the Netherlands, April and May 2022	EuroSurveillance https://dx.doi.org/10.2807/1560-7917.ES.2020.25.23.2001005
NB01_04KS	EPI_ISL_447626	2020-04-29	Netherlands	Mink	SARS-CoV-2	Unknown	Wageningen Bioveterinary Research Houtribweg 39	van der Poel et al	https://www.gisaid.org	SARS-CoV-2 infection in farmed minks, the Netherlands, April and May 2023	EuroSurveillance https://dx.doi.org/10.2807/1560-7917.ES.2020.25.23.2001005
NB02_03KS	EPI_ISL_447627	2020-04-29	Netherlands	Mink	SARS-CoV-2	Unknown	Wageningen Bioveterinary Research Houtribweg 39	van der Poel et al	https://www.gisaid.org	SARS-CoV-2 infection in farmed minks, the Netherlands, April and May 2024	EuroSurveillance https://dx.doi.org/10.2807/1560-7917.ES.2020.25.23.2001005
NB02_06KS	EPI_ISL_447628	2020-04-29	Netherlands	Mink	SARS-CoV-2	Unknown	Wageningen Bioveterinary Research Houtribweg 39	van der Poel et al	https://www.gisaid.org	SARS-CoV-2 infection in farmed minks, the Netherlands, April and May 2025	EuroSurveillance https://dx.doi.org/10.2807/1560-7917.ES.2020.25.23.2001005
NB02_07KS	EPI_ISL_447629	2020-04-29	Netherlands	Mink	SARS-CoV-2	Unknown	Wageningen Bioveterinary Research Houtribweg 39	van der Poel et al	https://www.gisaid.org	SARS-CoV-2 infection in farmed minks, the Netherlands, April and May 2026	EuroSurveillance https://dx.doi.org/10.2807/1560-7917.ES.2020.25.23.2001005
NB02_13KS	EPI_ISL_447630	2020-04-29	Netherlands	Mink	SARS-CoV-2	Unknown	Wageningen Bioveterinary Research Houtribweg 39	van der Poel et al	https://www.gisaid.org	SARS-CoV-2 infection in farmed minks, the Netherlands, April and May 2027	EuroSurveillance https://dx.doi.org/10.2807/1560-7917.ES.2020.25.23.2001005
NB02_16RS	EPI_ISL_447632	2020-04-28	Netherlands	Mink	SARS-CoV-2	Unknown	Wageningen Bioveterinary Research Houtribweg 39	van der Poel et al	https://www.gisaid.org	SARS-CoV-2 infection in farmed minks, the Netherlands, April and May 2028	EuroSurveillance https://dx.doi.org/10.2807/1560-7917.ES.2020.25.23.2001005
NB02_index	EPI_ISL_447631	2020-04-25	Netherlands	Mink	SARS-CoV-2	Unknown	Wageningen Bioveterinary Research Houtribweg 40	Oreshkova et al	https://www.gisaid.org	SARS-CoV-2 infection in farmed minks, the Netherlands, April and May 2029	EuroSurveillance https://dx.doi.org/10.2807/1560-7917.ES.2020.25.23.2001005
NB03_index	EPI_ISL_447633	2020-05-06	Netherlands	Mink	SARS-CoV-2	Unknown	Wageningen Bioveterinary Research Houtribweg 41	Oreshkova et al	https://www.gisaid.org	SARS-CoV-2 infection in farmed minks, the Netherlands, April and May 2030	EuroSurveillance https://dx.doi.org/10.2807/1560-7917.ES.2020.25.23.2001005
NB04_index	EPI_ISL_447634	2020-05-06	Netherlands	Mink	SARS-CoV-2	Unknown	Wageningen Bioveterinary Research Houtribweg 42	Oreshkova et al	https://www.gisaid.org	SARS-CoV-2 infection in farmed minks, the Netherlands, April and May 2031	EuroSurveillance https://dx.doi.org/10.2807/1560-7917.ES.2020.25.23.2001005
YB012611	EPI_ISL_450501	2020-01-26	China	Human	SARS-CoV-2	Unknown	CAS Key Laboratory of Special Pathogens and Biosafety and Center for Emerging Infectious Diseases	Si et al	https://www.gisaid.org	NA	NA
HB-WH1-144	EPI_ISL_455368	2020-02-23	China	Human	SARS-CoV-2	Wuhan Chain Medical Labs (CMLabs)	State Key Laboratory of Biotherapy of Sichuan University	Baowen Du et al	https://www.gisaid.org	NA	NA
CCMB_J220	EPI_ISL_450331	2020-04-01	India	Human	SARS-CoV-2	CSIR-Centre for Cellular and Molecular Biology	CSIR-Centre for Cellular and Molecular Biology	Tulasi Nagabandi et al	https://www.gisaid.org	A distinct phylogenetic cluster of Indian SARS-CoV-2 isolates	https://dx.doi.org/10.1101/2020.05.31.126136
ALAB-SSI-700	EPI_ISL_444864	2020-03-27	Denmark	Human	SARS-CoV-2	Department of Virus and Microbiological Special Diagnostics	Albertsen lab, Department of Chemistry and Bioscience, Aalborg University, Denmark	Rasmus Kirkegaard et al	https://www.gisaid.org	NA	NA
WA36	EPI_ISL_470853	2020-03-19	Australia	Human	SARS-CoV-2	PathWest Laboratory Medicine WA	PathWest Laboratory Medicine WA	Chisha Sikazwe et al	https://www.gisaid.org	NA	NA
Zaragoza2416	EPI_ISL_468768	2020-03-21	Spain	Human	SARS-CoV-2	Servicio de Microbiología	SeqCOVID-SPAIN consortium/IBV(CSIC)	Antonio Rezusta L√≥pez et al	https://www.gisaid.org	NA	NA
TKY9810	EPI_ISL_462440	2020-04	Japan	Human	SARS-CoV-2	Unknown	Ryota Kumagai Tokyo Metropolitan Institute of Public Health	Asakura et al	https://www.gisaid.org	NA	NA
Santiago_20	EPI_ISL_445263	2020-03-11	Chile	Human	SARS-CoV-2	MEGASALUD SPA	Instituto de Salud Publica de Chile	Andr√©s E Castillo et al	https://www.gisaid.org	NA	NA
SC-USC-PRG00427	EPI_ISL_493212	2020-05-08	USA	Human	SARS-CoV-2	Functional Genomics Core University of South Carolina	Functional Genomics Core, University of South Carolina	Hao Ji et al	https://www.gisaid.org	NA	NA
WF0029	EPI_ISL_413809	2020-02-XX	China	Human	SARS-CoV-2	Weifang Center for Disease Control and Prevention & BGI-Shenzhen	Weifang Center for Disease Control and Prevention & BGI-Shenzhen	Qing Nie et al	https://www.gisaid.org	Genomic epidemiology of a densely sampled COVID19 outbreak in China	https://doi.org/10.1101/2020.03.09.20033365
HSGM-11640	EPI_ISL_437333	2020-03-25	Turkey	Human	SARS-CoV-2	Ministry of Health Turkey	Ministry of Health Turkey	Fatma Bayrakdar et al	https://www.gisaid.org	NA	NA
KCDC2024	EPI_ISL_471440	2020-02-19	South Korea	Human	SARS-CoV-2	Division of Viral Diseases, Center for Laboratory Control of Infectious Diseases, Korea Centers for Diseases Control and Prevention	Division of Viral Diseases, Center for Laboratory Control of Infectious Diseases, Korea Centers for Diseases Control and Prevention	Jeong-Min Kim et al	https://www.gisaid.org	NA	NA
NoordBrabant_140	EPI_ISL_461175	XX-XX-2020	Netherlands	Human	SARS-CoV-2	Dutch COVID-19 response team	Erasmus Medical Center	Bas Oude Munnink et al	https://www.gisaid.org	NA	NA
Rs9401	KY417152	2015-10-16	China	Bat	SARS-like CoV	?	?	Hu et al	https://www.ncbi.nlm.nih.gov/nuccore/KY417152	Discovery of a rich gene pool of bat SARS-related coronaviruses provides new insights into the origin of SARS coronavirus	PLoS Pathog. 13 (11), e1006698 (2017)
Rs7327	KY417151	2014-10-24	China	Bat	SARS-like CoV	?	?	Hu et al	https://www.ncbi.nlm.nih.gov/nuccore/KY417151	Discovery of a rich gene pool of bat SARS-related coronaviruses provides new insights into the origin of SARS coronavirus	PLoS Pathog. 13 (11), e1006698 (2017)
WIV1	KF367457	2012-09-XX	China	Bat	SARS-like CoV	?	?	Ge et al	https://www.ncbi.nlm.nih.gov/nuccore/KF367457	Isolation and characterization of a bat SARS-like coronavirus that uses the ACE2 receptor	Nature (2013) In press
Rs3367	KC881006	2012-03-19	China	Bat	SARS-like CoV	?	?	Ge et al	https://www.ncbi.nlm.nih.gov/nuccore/KC881006	Isolation and characterization of a bat SARS-like coronavirus that uses the ACE2 receptor	Nature 503, 535-538 (2013)
Rs4084	KY417144	2012-09-18	China	Bat	SARS-like CoV	?	?	Hu et al	https://www.ncbi.nlm.nih.gov/nuccore/KY417144	Discovery of a rich gene pool of bat SARS-related coronaviruses provides new insights into the origin of SARS coronavirus	PLoS Pathog. 13 (11), e1006698 (2017)
RsSHC014	KC881005	2011-04-17	China	Bat	SARS-like CoV	?	?	Ge et al	https://www.ncbi.nlm.nih.gov/nuccore/KC881005	Isolation and characterization of a bat SARS-like coronavirus that uses the ACE2 receptor	Nature 503, 535-538 (2013)
Rf4092	KY417145	2012-09-18	China	Bat	SARS-like CoV	?	?	Hu et al	https://www.ncbi.nlm.nih.gov/nuccore/KY417145	Discovery of a rich gene pool of bat SARS-related coronaviruses provides new insights into the origin of SARS coronavirus	PLoS Pathog. 13 (11), e1006698 (2017)
YNLF_31C	KP886808	2013-05-23	China	Bat	SARS-like CoV	?	?	Lau et al	https://www.ncbi.nlm.nih.gov/nuccore/KP886808	Direct Submission	NA
Rm1	DQ412043	?	?	Bat	SARS-like CoV	?	?	Li et al	https://www.ncbi.nlm.nih.gov/nuccore/DQ412043	Bats are natural reservoirs of SARS-like coronaviruses	Science 310 (5748), 676-679 (2005)
HKU3_5	GQ153540	?	?	Bat	SARS-like CoV	?	?	Lau et al	https://www.ncbi.nlm.nih.gov/nuccore/GQ153540	Ecoepidemiology and complete genome comparison of different strains of severe acute respiratory syndrome-related Rhinolophus bat coronavirus in China reveal bats as a reservoir for acute, self-limiting infection that allows recombination events	J. Virol. 84 (6), 2808-2819 (2010)
HKU3_2	DQ084199	?	?	Bat	SARS-like CoV	?	?	Lau et al	https://www.ncbi.nlm.nih.gov/nuccore/DQ084199	Severe acute respiratory syndrome coronavirus-like virus in Chinese horseshoe bats	Proc. Natl. Acad. Sci. U.S.A. 102 (39), 14040-14045 (2005)
bat_SL_CoVZC45	MG772933	2017-02-XX	China	Bat	SARS-like CoV	?	?	Hu et al	https://www.ncbi.nlm.nih.gov/nuccore/MG772933	Genomic Characterization and Infectivity of A Novel SARS-like coronavirus in Chinese Bats	Emerg Microbes Infect. 2018; 7: 154.
bat_SL_CoVZXC21	MG772934	2015-07-XX	China	Bat	SARS-like CoV	?	?	Hu et al	https://www.ncbi.nlm.nih.gov/nuccore/MG772934	Genomic Characterization and Infectivity of A Novel SARS-like coronavirus in Chinese Bats	Emerg Microbes Infect. 2018; 7: 154.
1	EPI_ISL_410721	2019-XX-XX	China	Pangolin	SARS-like CoV	South China Agricultural University	South China Agricultural University	Shen et al	https://www.gisaid.org	NA	NA
RaTG3	EPI_ISL_402131	2013-07-24	China	Bat	SARS-like CoV	Wuhan Institute of Virology, Chinese Academy of Sciences	Wuhan Institute of Virology, Chinese Academy of Sciences	Zhu et al	https://www.gisaid.org	NA	NA
P5L	EPI_ISL_410540	2020-02-17	China	Pangolin	SARS-like CoV	Unknown	Beijing Institute of Microbiology and Epidemiology	Cao et al	https://www.gisaid.org	NA	NA
P1E	EPI_ISL_410539	2020-02-17	China	Pangolin	SARS-like CoV	Unknown	Beijing Institute of Microbiology and Epidemiology	Cao et al	https://www.gisaid.org	NA	NA
P4L	EPI_ISL_410538	2020-02-17	China	Pangolin	SARS-like CoV	Unknown	Beijing Institute of Microbiology and Epidemiology	Cao et al	https://www.gisaid.org	NA	NA
P5E	EPI_ISL_410541	2020-02-17	China	Pangolin	SARS-like CoV	Unknown	Beijing Institute of Microbiology and Epidemiology	Cao et al	https://www.gisaid.org	NA	NA
RmYN02	EPI_ISL_412977	2019-06-25	China	Bat	SARS-like CoV	Shandong First Medical University & Shandong Academy of Medical Sciences	Institute of Microbiology, Chinese Academy of Sciences	Weifeng et al	https://www.gisaid.org	NA	NA
As6526	KY417142	2014-05-12	China	Bat	SARS-like CoV	?	?	Hu et al	https://www.ncbi.nlm.nih.gov/nuccore/KY417142	Discovery of a rich gene pool of bat SARS-related coronaviruses provides new insights into the origin of SARS coronavirus	PLoS Pathog. 13 (11), e1006698 (2017)
Rs4247	KY417148	2013-04-17	China	Bat	SARS-like CoV	?	?	Hu et al	https://www.ncbi.nlm.nih.gov/nuccore/KY417148	Discovery of a rich gene pool of bat SARS-related coronaviruses provides new insights into the origin of SARS coronavirus	PLoS Pathog. 13 (11), e1006698 (2017)
Rs672	FJ588686	2006-XX-XX	China	Bat	SARS-like CoV	?	?	Yuan et al	https://www.ncbi.nlm.nih.gov/nuccore/FJ588686	Intraspecies diversity of SARS-like coronaviruses in Rhinolophus sinicus and its implications for the origin of SARS coronaviruses in humans	J. Gen. Virol. 91 (PT 4), 1058-1062 (2010)
Rs4081	KY417143	2012-09-18	China	Bat	SARS-like CoV	?	?	Hu et al	https://www.ncbi.nlm.nih.gov/nuccore/KY417143	Discovery of a rich gene pool of bat SARS-related coronaviruses provides new insights into the origin of SARS coronavirus	PLoS Pathog. 13 (11), e1006698 (2017)
Rs4255	KY417149	2013-04-17	China	Bat	SARS-like CoV	?	?	Hu et al	https://www.ncbi.nlm.nih.gov/nuccore/KY417149	Discovery of a rich gene pool of bat SARS-related coronaviruses provides new insights into the origin of SARS coronavirus	PLoS Pathog. 13 (11), e1006698 (2017)
LYRa11	KF569996	2011-XX-XX	China	Bat	SARS-like CoV	?	?	He et al	https://www.ncbi.nlm.nih.gov/nuccore/KF569996	Identification of Diverse Alphacoronaviruses and Genomic Characterization of a Novel Severe Acute Respiratory Syndrome-Like Coronavirus from Bats in China	J. Virol. 88 (12), 7070-7082 (2014)
Rs4231	KY417146	2013-04-17	China	Bat	SARS-like CoV	?	?	Hu et al	https://www.ncbi.nlm.nih.gov/nuccore/KY417146	Discovery of a rich gene pool of bat SARS-related coronaviruses provides new insights into the origin of SARS coronavirus	PLoS Pathog. 13 (11), e1006698 (2017)
Rs4874	KY417150	2013-07-21	China	Bat	SARS-like CoV	?	?	Hu et al	https://www.ncbi.nlm.nih.gov/nuccore/KY417150	Discovery of a rich gene pool of bat SARS-related coronaviruses provides new insights into the origin of SARS coronavirus	PLoS Pathog. 13 (11), e1006698 (2017)
