## Supplementary Table S1 - ACE2 Orthologs for "SARS-CoV-2 spike protein predicted to form complexes with host receptor protein orthologues from a broad range of mammals"

### Sheet: Sheet1
Supplementary Table S1 - ACE2 Orthologs
SARS-CoV-2 spike protein predicted to form complexes with host receptor protein orthologues from a broad range of mammals
Lam SD, Bordin N, Waman VP, Scholes HM, Ashford P, Sen N, van Dorp L, Rauer C, Dawson NL, Pang CSM, Abbasian M, Sillitoe I, Edwards SJL, Fraternali F, Lees JG, Santini JM, Orengo CA
Sequence ID	NCBI TaxonID	Species Name	Common Name
ACE2_BOVIN	9913	bos_taurus	Bovine
ACE2_PAGLA	9675	panguma_larvata	Masked palm civet
ACE2_RAT	10116	rattus_norvegicus	Rat
E2DHI4_9CHIR	89399	rhinolophus_sinicus	Chinese rufous horseshoe bat
E2DHI7_9CHIR	89399	rhinolophus_sinicus	Chinese rufous horseshoe bat
E2DHI9_9CHIR	89399	rhinolophus_sinicus	Chinese rufous horseshoe bat
ENSABRP00000011483	132585	anser_brachyrhynchus	Pink-footed goose
ENSACAP00000016751	28377	anolis_carolinensis	Anole lizard
ENSACCP00020014222	223781	aquila_chrysaetos_chrysaetos	Golden eagle
ENSACDP00005003620	8845	anser_cygnoides	Swan goose
ENSACIP00000006327	61819	amphilophus_citrinellus	Midas cichlid
ENSACLP00000030383	8154	astatotilapia_calliptera	Eastern happy
ENSACOP00000001045	241587	amazona_collaria	Yellow-billed parrot
ENSACUP00000008152	194338	athene_cunicularia	Burrowing owl
ENSAHAP00000002908	8823	apteryx_haastii	Great spotted kiwi
ENSAMEP00000016920	9646	ailuropoda_melanoleuca	Panda
ENSAMXP00000008703	7994	astyanax_mexicanus	Mexican tetra
ENSAMXP00005008647	7994	astyanax_mexicanus_pachon	Pachon cavefish
ENSANAP00000023235	37293	aotus_nancymaae	Ma's night monkey
ENSANIP00000024403	211598	accipiter_nisus	Eurasian sparrowhawk
ENSAOCP00000032143	80972	amphiprion_ocellaris	Clown anemonefish
ENSAOWP00000027232	8824	apteryx_owenii	Little spotted kiwi
ENSAPEP00000034669	161767	amphiprion_percula	Orange clownfish
ENSAPLP00000014389	8840	anas_platyrhynchos_platyrhynchos	Duck
ENSAPOP00000029514	80966	acanthochromis_polyacanthus	Spiny chromis
ENSARWP00000016566	308060	apteryx_rowi	Okarito brown kiwi
ENSATEP00000023481	64144	anabas_testudineus	Climbing perch
ENSBGRP00000018528	30521	bos_grunniens	Domestic yak
ENSBIXP00005026344	30522	bos_indicus_hybrid	Hybrid - Bos Indicus
ENSBMUP00000026902	72004	bos_mutus	Wild yak
ENSBSLP00000001288	158456	betta_splendens	Siamese fighting fish
ENSBTAP00000045721	9913	bos_taurus	Cow
ENSCABP00000022558	106734	chelonoidis_abingdonii	Abingdon island giant tortoise
ENSCAFP00000041771	9615	canis_familiaris	Dog
ENSCAFP00020004437	286419	canis_lupus_dingo	Dingo
ENSCAFP00030035858	9615	canis_lupus_familiarisbasenji	Dog - Basenji
ENSCAFP00040021511	9615	canis_lupus_familiarisgreatdane	Dog - Great Dane
ENSCANP00000027116	336983	colobus_angolensis_palliatus	Angola colobus
ENSCATP00000003601	9531	cercocebus_atys	Sooty mangabey
ENSCCAP00000008763	1737458	cebus_capucinus	Capuchin
ENSCCEP00000006410	156563	cyanistes_caeruleus	Blue tit
ENSCCRP00010010298	7962	cyprinus_carpio	Common carp
ENSCCRP00010032462	7962	cyprinus_carpio_germanmirror	Common carp german mirror
ENSCCRP00015072463	7962	cyprinus_carpio_huanghe	Common carp huang he
ENSCCRP00015092138	7962	cyprinus_carpio	Common carp
ENSCCRP00020099350	7962	cyprinus_carpio_hebaored	Common carp hebaored
ENSCCRP00020104239	7962	cyprinus_carpio	Common carp
ENSCDRP00005018983	9838	camelus_dromedarius	Arabian camel
ENSCGOP00000052319	56716	cottoperca_gobio	Channel bull blenny
ENSCGRP00000024673	10029	cricetulus_griseus_crigri	Chinese hamster CHOK1GS
ENSCGRP00001000071	10029	cricetulus_griseus_chok1gshd	Chinese hamster CHOK1GS
ENSCGRP00015020600	10029	cricetulus_griseus_picr	Chinese hamster CHOK1GS
ENSCHAP00000007314	7950	clupea_harengus	Atlantic herring
ENSCHAP00000050679	7950	clupea_harengus	Atlantic herring
ENSCHIP00000016062	9925	capra_hircus	Goat
ENSCHOP00000005282	9358	choloepus_hoffmanni	Sloth
ENSCJAP00000073088	9483	callithrix_jacchus	Marmoset
ENSCJPP00005022803	93934	coturnix_japonica	Japanese quail
ENSCLAP00000001359	34839	chinchilla_lanigera	Long-tailed chinchilla
ENSCMIP00000022586	7868	callorhinchus_milii	Elephant shark
ENSCPBP00000021630	8478	chrysemys_picta_bellii	Painted turtle
ENSCPGP00000007987	425635	calidris_pygmaea	Spoon-billed sandpiper
ENSCPIP00010006017	9089	chrysolophus_pictus	Golden pheasant
ENSCPOP00000013557	10141	cavia_porcellus	Guinea Pig
ENSCPRP00005008023	8502	crocodylus_porosus	Australian saltwater crocodile
ENSCPUP00000010531	198806	calidris_pugnax	Ruff
ENSCSAP00000011029	60711	chlorocebus_sabaeus	Vervet-AGM
ENSCSEP00000001568	244447	cynoglossus_semilaevis	Tongue sole
ENSCVAP00000007823	28743	cyprinodon_variegatus	Sheepshead minnow
ENSCWAP00000019113	51154	catagonus_wagneri	Chacoan peccary
ENSDARP00000106752	7955	danio_rerio	Zebrafish
ENSDCDP00000020614	299321	denticeps_clupeoides	Denticle herring
ENSDNOP00000014740	9361	dasypus_novemcinctus	Armadillo
ENSDNVP00000022831	8790	dromaius_novaehollandiae	Emu
ENSDORP00000012777	10020	dipodomys_ordii	Kangaroo rat
ENSEASP00005000764	83772	equus_asinus_asinus	Donkey
ENSEBUP00000008798	7764	eptatretus_burgeri	Inshore hagfish
ENSECAP00000001752	9796	equus_caballus	Horse
ENSECRP00000002547	27687	erpetoichthys_calabaricus	Reedfish
ENSEEEP00000010240	8005	electrophorus_electricus	Electric eel
ENSEEUP00000006099	9365	erinaceus_europaeus	Hedgehog
ENSEGOP00005009542	44316	erythrura_gouldiae	Gouldian finch
ENSELUP00000033512	8010	esox_lucius	Northern pike
ENSENLP00000036071	173247	echeneis_naucrates	Live sharksucker
ENSETEP00000001535	9371	echinops_telfairi	Lesser hedgehog tenrec
ENSFALP00000004577	59894	ficedula_albicollis	Flycatcher
ENSFCAP00000052000	9685	felis_catus	Cat
ENSFDAP00000021134	885580	fukomys_damarensis	Damara mole rat
ENSFHEP00000027121	8078	fundulus_heteroclitus	Mummichog
ENSGACP00000019926	69293	gasterosteus_aculeatus	Stickleback
ENSGAFP00000012585	33528	gambusia_affinis	Western mosquitofish
ENSGALP00000026662	9031	gallus_gallus	Chicken
ENSGGOP00000007298	9595	gorilla_gorilla	Gorilla
ENSGMOP00000008812	8049	gadus_morhua	Cod
ENSGWIP00000004444	441366	gouania_willdenowi	Blunt-snouted clingfish
ENSHBUP00000035213	8153	haplochromis_burtoni	Burton's mouthbrooder
ENSHCOP00000016641	109280	hippocampus_comes	Tiger tail seahorse
ENSHGLP00000000556	10181	heterocephalus_glaber_female	Naked mole-rat female
ENSHGLP00100008795	10181	heterocephalus_glaber_male	Naked mole-rat male
ENSHHUP00000061568	62062	hucho_hucho	Huchen
ENSIPUP00000021362	7998	ictalurus_punctatus	Channel catfish
ENSJHYP00000009822	40217	junco_hyemalis	Dark-eyed junco
ENSJJAP00000000164	51337	jaculus_jaculus	Lesser Egyptian jerboa
ENSKMAP00000024993	37003	kryptolebias_marmoratus	Mangrove rivulus
ENSLACP00000016231	7897	latimeria_chalumnae	Coelacanth
ENSLAFP00000009226	9785	loxodonta_africana	Elephant
ENSLBEP00000033675	56723	labrus_bergylta	Ballan wrasse
ENSLCAP00010012624	8187	lates_calcarifer	Barramundi perch
ENSLCNP00005030881	61383	lynx_canadensis	Canada lynx
ENSLCOP00000003526	321398	lepidothrix_coronata	Blue-crowned manakin
ENSLCRP00005034598	215358	larimichthys_crocea	Large yellow croaker
ENSLOCP00000009362	7918	lepisosteus_oculatus	Spotted gar
ENSLSDP00000001157	299123	lonchura_striata_domestica	Bengalese finch
ENSMALP00000019424	43700	monopterus_albus	Swamp eel
ENSMAMP00000015203	205130	mastacembelus_armatus	Zig-zag eel
ENSMAUP00000016335	10036	mesocricetus_auratus	Golden Hamster
ENSMEUP00000006093	9315	notamacropus_eugenii	Tammar wallaby
ENSMFAP00000043589	9541	macaca_fascicularis	Crab-eating macaque
ENSMGAP00000015565	9103	meleagris_gallopavo	Turkey
ENSMICP00000002910	30608	microcebus_murinus	Mouse Lemur
ENSMLEP00000031718	9568	mandrillus_leucophaeus	Drill
ENSMLUP00000016146	59463	myotis_lucifugus	Microbat
ENSMMDP00005008687	586833	myripristis_murdjan	Pinecone soldierfish
ENSMMMP00000005538	9994	marmota_marmota_marmota	Alpine marmot
ENSMMOP00000024461	94237	mola_mola	Ocean sunfish
ENSMMSP00000022538	68415	moschus_moschiferus	Siberian musk deer
ENSMMUP00000076885	9544	macaca_mulatta	Macaque
ENSMNEP00000029823	9545	macaca_nemestrina	Pig-tailed macaque
ENSMOCP00000012209	79684	microtus_ochrogaster	Prairie vole
ENSMODP00000021483	13616	monodelphis_domestica	Opossum
ENSMPUP00000002630	9669	mustela_putorius_furo	Ferret
ENSMSIP00000010562	10103	mus_spicilegus	Steppe mouse
ENSMUGP00000022713	10047	meriones_unguiculatus	Mongolian gerbil
ENSMUGP00000023567	10047	meriones_unguiculatus	Mongolian gerbil
ENSMUNP00000003900	13146	melopsittacus_undulatus	Budgerigar
ENSMUSP00000107890	10090	mus_musculus	Mouse
ENSMVIP00005022060	328815	manacus_vitellinus	Golden-collared manakin
ENSMZEP00005008212	106582	maylandia_zebra	Zebra mbuna
ENSNBRP00000027355	32507	neolamprologus_brichardi	Lyretail cichlid
ENSNGAP00000016609	1026970	nannospalax_galili	Upper Galilee mountains blind mole rat
ENSNLEP00000011529	61853	nomascus_leucogenys	Gibbon
ENSNMEP00000017895	8996	numida_meleagris	Helmeted guineafowl
ENSNMLP00000042004	47308	neogobius_melanostomus	Round goby
ENSNPEP00000015571	30464	nothoprocta_perdicaria	Chilean tinamou
ENSNSUP00000017429	8663	notechis_scutatus	Mainland tiger snake
ENSNVIP00000026442	452646	neovison_vison	American mink
ENSOABP00000014235	47969	oreochromis_aureus	Blue tilapia
ENSOANP00000004083	9258	ornithorhynchus_anatinus	Platypus
ENSOARP00000013345	9940	ovis_aries	Sheep
ENSODEP00000006043	10160	octodon_degus	Degu
ENSOGAP00000002954	30611	otolemur_garnettii	Bushbaby
ENSOMEP00000011111	30732	oryzias_melastigma	Indian medaka
ENSONIP00000061341	8128	oreochromis_niloticus	Nile tilapia
ENSOPRP00000008034	9978	ochotona_princeps	Pika
ENSORLP00015033711	8090	oryzias_latipes_hsok	Japanese medaka HSOK
ENSORLP00020018998	8090	oryzias_latipes_hni	Japanese medaka HNI
ENSPANP00000007473	9555	papio_anubis	Olive baboon
ENSPCAP00000012014	9813	procavia_capensis	Hyrax
ENSPCIP00000025943	38626	phascolarctos_cinereus	Koala
ENSPCLP00000009331	9054	phasianus_colchicus	Ring-necked pheasant
ENSPCOP00000025814	379532	propithecus_coquereli	Coquerel's sifaka
ENSPCTP00005001509	9755	physeter_catodon	Sperm whale
ENSPEMP00000017679	230844	peromyscus_maniculatus_bairdii	Northern American deer mouse
ENSPFOP00000017013	48698	poecilia_formosa	Amazon molly
ENSPKIP00000033366	1676925	paramormyrops_kingsleyae	P. kingsleyae
ENSPLAP00000029724	48699	poecilia_latipinna	Sailfin molly
ENSPMEP00000034848	48701	poecilia_mexicana	Shortfin molly
ENSPMGP00000017256	409849	periophthalmus_magnuspinnatus	P. magnuspinnatus
ENSPMJP00000015158	9157	parus_major	Great Tit
ENSPNAP00000027968	42514	pygocentrus_nattereri	Red-bellied piranha
ENSPNYP00000030809	303518	pundamilia_nyererei	Makobe Island cichlid
ENSPPAP00000029848	9597	pan_paniscus	Bonobo
ENSPPRP00000027415	9691	panthera_pardus	Leopard
ENSPPYP00000022536	9601	pongo_abelii	Orangutan
ENSPREP00000028975	8081	poecilia_reticulata	Guppy
ENSPRNP00000023179	210632	parambassis_ranga	Indian glassy fish
ENSPSIP00000008051	13735	pelodiscus_sinensis	Chinese softshell turtle
ENSPSMP00000005317	1328070	prolemur_simus	Greater bamboo lemur
ENSPSTP00000018227	9049	pavo_cristatus	Indian peafowl
ENSPTEP00000002790	591936	piliocolobus_tephrosceles	Ugandan red Colobus
ENSPTIP00000018286	74533	panthera_tigris_altaica	Tiger
ENSPTRP00000037158	9598	pan_troglodytes	Chimpanzee
ENSPTXP00000008013	8673	pseudonaja_textilis	Eastern brown snake
ENSPVAP00000009627	132908	pteropus_vampyrus	Megabat
ENSPVIP00000025807	103695	pogona_vitticeps	Central bearded dragon
ENSRBIP00000023980	61621	rhinopithecus_bieti	Black snub-nosed monkey
ENSRFEP00010019187	59479	rhinolophus_ferrumequinum	Greater horseshoe bat
ENSRNOP00000047913	10116	rattus_norvegicus	Rat
ENSRROP00000003015	61622	rhinopithecus_roxellana	Golden snub-nosed monkey
ENSSANP00000049344	1608454	sinocyclocheilus_anshuiensis	Blind barbel
ENSSANP00000104341	1608454	sinocyclocheilus_anshuiensis	Blind barbel
ENSSARP00000002205	42254	sorex_araneus	Eurasian common shrew
ENSSAUP00010041250	8175	sparus_aurata	Gilthead seabream
ENSSBOP00000004684	39432	saimiri_boliviensis_boliviensis	Bolivian squirrel monkey
ENSSCAP00000018750	9135	serinus_canaria	Common canary
ENSSCUP00000010523	441894	struthio_camelus_australis	African ostrich
ENSSDAP00000010526	99837	spermophilus_dauricus	Daurian ground squirrel
ENSSDUP00000003028	41447	seriola_dumerili	Greater amberjack
ENSSFAP00005011731	181472	salarias_fasciatus	Jewelled blenny
ENSSFOP00015014958	113540	scleropages_formosus	Asian bonytongue
ENSSGRP00000034807	75366	sinocyclocheilus_grahami	Golden-line barbel
ENSSGRP00000111021	75366	sinocyclocheilus_grahami	Golden-line barbel
ENSSHAP00000016912	9305	sarcophilus_harrisii	Tasmanian devil
ENSSHBP00005022750	2489341	strigops_habroptila	Kakapo
ENSSLDP00000030491	1841481	seriola_lalandi_dorsalis	Yellowtail amberjack
ENSSMAP00000021642	52904	scophthalmus_maximus	Turbot
ENSSMRP00000029381	96440	salvator_merianae	Argentine black and white tegu
ENSSORP00005031450	375764	sphaeramia_orbicularis	Orbiculate cardinalfish
ENSSORP00005031460	375764	sphaeramia_orbicularis	Orbiculate cardinalfish
ENSSPAP00000019779	144197	stegastes_partitus	Bicolor damselfish
ENSSPUP00000009708	8508	sphenodon_punctatus	Tuatara
ENSSRHP00000075010	307959	sinocyclocheilus_rhinocerous	Horned golden-line barbel
ENSSRHP00000086083	307959	sinocyclocheilus_rhinocerous	Horned golden-line barbel
ENSSSAP00000032791	8030	salmo_salar	Atlantic salmon
ENSSSAP00000082815	8030	salmo_salar	Atlantic salmon
ENSSSCP00000028755	9823	sus_scrofa	Pig
ENSSSUP00005027518	37032	suricata_suricatta	Meerkat
ENSSTOP00000005914	43179	ictidomys_tridecemlineatus	Squirrel
ENSSTUP00000068325	8032	salmo_trutta	River trout
ENSSTUP00000096621	8032	salmo_trutta	River trout
ENSTBEP00000000243	37347	tupaia_belangeri	Tree Shrew
ENSTGEP00000020534	9565	theropithecus_gelada	Gelada
ENSTGUP00000020568	59729	taeniopygia_guttata	Zebra finch
ENSTMTP00000003698	2587831	terrapene_carolina_triunguis	Three-toed box turtle
ENSTMTP00000011111	2587831	terrapene_carolina_triunguis	Three-toed box turtle
ENSTNIP00000012378	99883	tetraodon_nigroviridis	Tetraodon
ENSTRUP00000080132	31033	takifugu_rubripes	Fugu
ENSTSYP00000010149	1868482	carlito_syrichta	Tarsier
ENSTTRP00000003366	9739	tursiops_truncatus	Dolphin
ENSUAMP00000012193	9643	ursus_americanus	American black bear
ENSUMAP00000011451	29073	ursus_maritimus	Polar bear
ENSUPAP00010016528	9999	urocitellus_parryii	Arctic ground squirrel
ENSVKKP00000008337	61221	varanus_komodoensis	Komodo dragon
ENSVPAP00000009479	30538	vicugna_pacos	Alpaca
ENSVURP00010029576	29139	vombatus_ursinus	Common wombat
ENSVVUP00000013100	9627	vulpes_vulpes	Red fox
ENSXCOP00000000488	32473	xiphophorus_couchianus	Monterrey platyfish
ENSXETP00000034203	8364	xenopus_tropicalis	Tropical clawed frog
ENSXMAP00000001985	8083	xiphophorus_maculatus	Platyfish
ENSZALP00000010592	44394	zonotrichia_albicollis	White-throated sparrow
G1TEF4_RABIT	9986	oryctolagus_cuniculus	Rabbit
MGP_CAROLIEiJ_P0093321	10089	mus_caroli	Ryukyu mouse
MGP_PahariEiJ_P0090921	10093	mus_pahari	Shrew mouse
MGP_SPRETEiJ_P0097089	10096	mus_spretus	Algerian mouse
U5WHY8_9CHIR	89399	rhinolophus_sinicus	Chinese rufous horseshoe bat
XM017650263	9974	manis_javanica	Malayan pangolin
