## Supplementary Table S2 - TMPRSS2 Orthologs for "SARS-CoV-2 spike protein predicted to form complexes with host receptor protein orthologues from a broad range of mammals"

### Sheet: Table_SX_TMPRSS2_Orthologs
Supplementary Table S2 - TMPRSS2 Orthologs
SARS-CoV-2 spike protein predicted to form complexes with host receptor protein orthologues from a broad range of mammals
Lam SD, Bordin N, Waman VP, Scholes HM, Ashford P, Sen N, van Dorp L, Rauer C, Dawson NL, Pang CSM, Abbasian M, Sillitoe I, Edwards SJL, Fraternali F, Lees JG, Santini JM, Orengo CA
Species	Orthologue
Abingdon island giant tortoise (Chelonoidis abingdonii)	ENSCABG00000016823 (PKMU01001052.1:135,570-141,394:-1)
African ostrich (Struthio camelus australis)	TMPRSS2 (ENSSCUG00000012041) (KL206563.1:1,913,913-1,928,658:-1)
Agassiz's desert tortoise (Gopherus agassizii)	TMPRSS2 (ENSGAGG00000009351) (PPEB01001302.1:201,222-233,402:1)
Algerian mouse (Mus spretus)	Tmprss2 (MGP_SPRETEiJ_G0021917) (16:97,285,195-97,335,352:-1)
Alpine marmot (Marmota marmota marmota)	TMPRSS2 (ENSMMMG00000010132) (CZRN01000005.1:60,336,403-60,358,529:-1)
Amazon molly (Poecilia formosa)	ENSPFOG00000022474 (KI519979.1:257,640-263,118:1)
Amazon molly (Poecilia formosa)	ENSPFOG00000022545 (KI520186.1:191,830-199,273:-1)
American beaver (Castor canadensis)	Tmprss2 (ENSCCNG00000007427) (MTKA01002832.1:210,322-236,246:1)
American bison (Bison bison bison)	TMPRSS2 (ENSBBBG00000013909) (KN264752.1:9,627,901-9,661,841:1)
American black bear (Ursus americanus)	TMPRSS2 (ENSUAMG00000026733) (LZNR01006588.1:23,973-54,042:1)
American mink (Neovison vison)	TMPRSS2 (ENSNVIG00000005330) (FNWR01000123.1:1,335,934-1,359,383:-1)
Angola colobus (Colobus angolensis palliatus)	TMPRSS2 (ENSCANG00000008741) (KN982473.1:5,071,839-5,106,260:-1)
Anole lizard (Anolis carolinensis)	TMPRSS2 (ENSACAG00000005446) (3:138,399,391-138,427,594:1)
Arabian camel (Camelus dromedarius)	TMPRSS2 (ENSCDRG00005009423) (1:120,960,118-120,992,798:-1)
Arctic ground squirrel (Urocitellus parryii)	TMPRSS2 (ENSUPAG00010022935) (QVIC01000694.1:4,094-25,982:-1)
Argentine black and white tegu (Salvator merianae)	TMPRSS2 (ENSSMRG00000022936) (QVOM01000001.1:42,966,259-43,011,910:1)
Armadillo (Dasypus novemcinctus)	TMPRSS2 (ENSDNOG00000047414) (JH569542.1:602,318-629,589:1)
Asian bonytongue (Scleropages formosus)	TMPRSS2 (ENSSFOG00015010164) (10:23,730,239-23,738,922:-1)
Asian bonytongue (Scleropages formosus)	ENSSFOG00015021130 (25:11,571,378-11,582,522:1)
Atlantic herring (Clupea harengus)	TMPRSS2 (ENSCHAG00000016841) (9:23,614,826-23,619,857:1)
Atlantic salmon (Salmo salar)	tmps2 (ENSSSAG00000070442) (ssa04:48,169,747-48,194,074:-1)
Atlantic salmon (Salmo salar)	tmprss2 (ENSSSAG00000077247) (ssa13:76,448,560-76,475,848:1)
Australian saltwater crocodile (Crocodylus porosus)	TMPRSS2 (ENSCPRG00005016148) (MDVP01000028.1:41,914,749-41,934,190:-1)
Ballan wrasse (Labrus bergylta)	ENSLBEG00000012284 (FKLU01000188.1:494,597-499,007:1)
Ballan wrasse (Labrus bergylta)	ENSLBEG00000012437 (FKLU01000040.1:622,859-631,666:1)
Barramundi perch (Lates calcarifer)	TMPRSS2 (ENSLCAG00010007274) (CYIF01000312.1:303,262-307,392:1)
Barramundi perch (Lates calcarifer)	ENSLCAG00010015085 (CYIF01000095.1:3,130,472-3,135,789:1)
Bengalese finch (Lonchura striata domestica)	TMPRSS2 (ENSLSDG00000009793) (MUZQ01000342.1:222,163-232,838:-1)
Bicolor damselfish (Stegastes partitus)	ENSSPAG00000016672 (KK580133.1:636,650-643,470:-1)
Bicolor damselfish (Stegastes partitus)	ENSSPAG00000017636 (KK581488.1:78,886-85,418:1)
Black snub-nosed monkey (Rhinopithecus bieti)	TMPRSS2 (ENSRBIG00000042071) (MCGX01004271.1:2,867,092-2,909,063:-1)
Blind barbel (Sinocyclocheilus anshuiensis)	tmprss2 (ENSSANG00000026168) (LAVE01S022113.1:58,088-65,170:1)
Blue tilapia (Oreochromis aureus)	ENSOABG00000019852 (VASH01010590.1:415,856-422,504:1)
Blue tilapia (Oreochromis aureus)	ENSOABG00000023983 (VASH01009712.1:657,999-664,029:-1)
Blue tit (Cyanistes caeruleus)	TMPRSS2 (ENSCCEG00000017158) (PDCF01000069.1:4,659,948-4,678,729:1)
Blue-crowned manakin (Lepidothrix coronata)	TMPRSS2 (ENSLCOG00000001589) (KV388123.1:1,555,028-1,568,387:-1)
Blunt-snouted clingfish (Gouania willdenowi)	ENSGWIG00000011640 (14:26,815,850-26,827,139:1)
Bolivian squirrel monkey (Saimiri boliviensis boliviensis)	TMPRSS2 (ENSSBOG00000020098) (JH378129.1:3,207,510-3,251,042:1)
Bonobo (Pan paniscus)	TMPRSS2 (ENSPPAG00000018889) (21:41,131,515-41,161,088:-1)
Brazilian guinea pig (Cavia aperea)	ENSCAPG00000015355 (AVPZ01000900.1:2,055,548-2,069,944:1)
Brazilian guinea pig (Cavia aperea)	ENSCAPG00000016372 (AVPZ01000900.1:2,116,558-2,129,304:-1)
Budgerigar (Melopsittacus undulatus)	ENSMUNG00000008852 (JH556610.1:13,938,458-13,940,193:-1)
Budgerigar (Melopsittacus undulatus)	ENSMUNG00000008853 (JH556610.1:13,941,795-13,946,651:-1)
Budgerigar (Melopsittacus undulatus)	ENSMUNG00000008856 (JH556610.1:13,942,041-13,957,029:-1)
Burrowing owl (Athene cunicularia)	ENSACUG00000013268 (QEEU01000002.1:94,899,285-94,900,209:1)
Burrowing owl (Athene cunicularia)	ENSACUG00000013270 (QEEU01000002.1:94,900,822-94,903,577:1)
Burton's mouthbrooder (Haplochromis burtoni)	ENSHBUG00000007569 (JH425516.1:358,855-367,045:-1)
Bushbaby (Otolemur garnettii)	TMPRSS2 (ENSOGAG00000009520) (GL873647.1:1,366,249-1,390,063:-1)
Canada lynx (Lynx canadensis)	TMPRSS2 (ENSLCNG00005011120) (C2:154,576,441-154,611,332:-1)
Capuchin (Cebus capucinus imitator)	TMPRSS2 (ENSCCAG00000030906) (KV389538.1:5,012,516-5,053,439:1)
Cat (Felis catus)	TMPRSS2 (ENSFCAG00000008071) (C2:4,465,016-4,500,099:1)
Central bearded dragon (Pogona vitticeps)	TMPRSS2 (ENSPVIG00000023973) (CEMB01017941.1:3,489,239-3,519,072:-1)
Chacoan peccary (Catagonus wagneri)	TMPRSS2 (ENSCWAG00000012074) (PVHT020000170.1:10,208,722-10,239,639:-1)
Channel bull blenny (Cottoperca gobio)	ENSCGOG00000004428 (14:3,517,021-3,518,697:1)
Channel catfish (Ictalurus punctatus)	tmprss2 (ENSIPUG00000020787) (16:23,220,054-23,234,991:-1)
Chicken (Gallus gallus)	TMPRSS2 (ENSGALG00000016144) (1:110,262,821-110,276,844:-1)
Chilean tinamou (Nothoprocta perdicaria)	TMPRSS2 (ENSNPEG00000000363) (PTEW01000097.1:2,580,957-2,594,935:-1)
Chimpanzee (Pan troglodytes)	TMPRSS2 (ENSPTRG00000013928) (21:27,971,275-28,016,502:-1)
Chinese hamster CHOK1GS (Cricetulus griseus)	Tmprss2 (ENSCGRG00001008718) (scaffold_8:71,882,801-71,907,565:-1)
Chinese hamster CriGri (Cricetulus griseus)	Tmprss2 (ENSCGRG00000012071) (JH000326.1:434,229-460,047:1)
Chinese hamster PICR (Cricetulus griseus)	Tmprss2 (ENSCGRG00015017049) (RAZU01000170.1:7,757,836-7,783,688:-1)
Chinese softshell turtle (Pelodiscus sinensis)	TMPRSS2 (ENSPSIG00000017551) (JH210903.1:766,059-815,225:-1)
Ciona intestinalis	ENSCING00000011382 (2:5,893,554-5,894,997:1)
Ciona intestinalis	ENSCING00000022292 (HT000896.1:207-2,550:1)
Ciona savignyi	ENSCSAVG00000009437 (reftig_14:251,089-253,441:-1)
Ciona savignyi	ENSCSAVG00000010430 (reftig_30:3,457,245-3,463,886:-1)
Climbing perch (Anabas testudineus)	ENSATEG00000002582 (OOHO01000006.1:2,965,360-2,973,598:1)
Climbing perch (Anabas testudineus)	ENSATEG00000002596 (OOHO01000006.1:2,976,270-2,980,142:1)
Clown anemonefish (Amphiprion ocellaris)	ENSAOCG00000003194 (NXFZ01006115.1:477,252-483,938:1)
Clown anemonefish (Amphiprion ocellaris)	ENSAOCG00000010180 (NXFZ01004125.1:86,665-96,570:1)
Cod (Gadus morhua)	ENSGMOG00000014588 (GeneScaffold_4341:57,865-62,297:1)
Coelacanth (Latimeria chalumnae)	TMPRSS2 (ENSLACG00000015538) (JH126698.1:1,285,171-1,329,052:-1)
Common canary (Serinus canaria)	TMPRSS2 (ENSSCAG00000010931) (HG009220.1:3,613,126-3,634,217:-1)
Common carp german mirror (Cyprinus carpio)	tmprss2 (ENSCCRG00010007247) (SAUK01000029.1:5,466,945-5,479,393:1)
Common carp german mirror (Cyprinus carpio)	tmprss2 (ENSCCRG00010013074) (SAUK01000142.1:4,128,321-4,134,492:-1)
Common carp hebao red (Cyprinus carpio)	ENSCCRG00020018698 (SAUJ01047813.1:762,462-764,086:1)
Common carp hebao red (Cyprinus carpio)	tmprss2 (ENSCCRG00020036056) (SAUJ01042423.1:143,544-155,878:-1)
Common carp huanghe (Cyprinus carpio)	tmprss2 (ENSCCRG00015010684) (SAUI01028882.1:652,108-658,730:-1)
Common carp huanghe (Cyprinus carpio)	tmprss2 (ENSCCRG00015029375) (SAUI01112314.1:670,781-678,404:-1)
Common wall lizard (Podarcis muralis)	TMPRSS2 (ENSPMRG00000021850) (4:57,303,137-57,325,651:-1)
Common wombat (Vombatus ursinus)	TMPRSS2 (ENSVURG00010020641) (UNPS02014924.1:2,806,259-2,863,640:1)
Coquerel's sifaka (Propithecus coquereli)	TMPRSS2 (ENSPCOG00000020814) (KQ018288.1:5,297,316-5,333,250:-1)
Cow (Bos taurus)	TMPRSS2 (ENSBTAG00000009132) (1:141,713,171-141,747,814:-1)
Crab-eating macaque (Macaca fascicularis)	TMPRSS2 (ENSMFAG00000044952) (3:5,251,912-5,293,580:1)
Damara mole rat (Fukomys damarensis)	TMPRSS2 (ENSFDAG00000002714) (KN122816.1:3,303,736-3,320,485:-1)
Dark-eyed junco (Junco hyemalis)	TMPRSS2 (ENSJHYG00000014351) (QZWM01000963.1:110,975,538-110,990,726:1)
Daurian ground squirrel (Spermophilus dauricus)	TMPRSS2 (ENSSDAG00000013476) (KZ295087.1:758,308-782,903:1)
Degu (Octodon degus)	TMPRSS2 (ENSODEG00000013358) (JH651560.1:4,203,636-4,221,758:1)
Denticle herring (Denticeps clupeoides)	tmprss2 (ENSDCDG00000000505) (6:2,588,244-2,592,766:-1)
Dingo (Canis lupus dingo)	TMPRSS2 (ENSCAFG00020016552) (QKWQ01000396.1:125,081-150,707:-1)
Dog - Basenji (Canis lupus familiaris)	TMPRSS2 (ENSCAFG00030023108) (31:3,571,072-3,677,175:1)
Dog - Great Dane (Canis lupus familiaris)	TMPRSS2 (ENSCAFG00040024170) (31:35,347,552-35,381,718:-1)
Dolphin (Tursiops truncatus)	TMPRSS2 (ENSTTRG00000000684) (GeneScaffold_3080:122,283-143,538:-1)
Domestic yak (Bos grunniens)	TMPRSS2 (ENSBGRG00000014644) (1:154,492,074-154,544,947:-1)
Donkey (Equus asinus asinus)	TMPRSS2 (ENSEASG00005003908) (PSZQ01005547.1:1,302,050-1,322,109:1)
Drill (Mandrillus leucophaeus)	TMPRSS2 (ENSMLEG00000029709) (KN974783.1:4,087,028-4,120,047:-1)
Drosophila melanogaster (Drosophila melanogaster)	Sb (FBgn0003319) (3R:16,116,161-16,145,284:1)
Drosophila melanogaster (Drosophila melanogaster)	CG1632 (FBgn0030027) (X:8,252,670-8,272,462:1)
Drosophila melanogaster (Drosophila melanogaster)	CG17242 (FBgn0250841) (2L:2,268,106-2,269,140:-1)
Duck (Anas platyrhynchos platyrhynchos)	TMPRSS2 (ENSAPLG00000016160) (1:124,549,062-124,569,787:1)
Eastern brown snake (Pseudonaja textilis)	TMPRSS2 (ENSPTXG00000010484) (ULFR01000063.1:130,182-141,954:-1)
Eastern happy (Astatotilapia calliptera)	ENSACLG00000000670 (10:3,048,426-3,056,818:-1)
Electric eel (Electrophorus electricus)	tmprss2 (ENSEEEG00000010924) (RBHW02000242.1:81,427-88,512:1)
Elephant shark (Callorhinchus milii)	ENSCMIG00000012812 (KI636024.1:304,609-306,300:-1)
Elephant (Loxodonta africana)	TMPRSS2 (ENSLAFG00000027954) (scaffold_67:7,733,424-7,768,110:-1)
Emu (Dromaius novaehollandiae)	TMPRSS2 (ENSDNVG00000008715) (PTEY01000086.1:348,250-364,212:1)
Eurasian sparrowhawk (Accipiter nisus)	ENSANIG00000005887 (BJBX01018017.1:63,784-64,606:1)
Eurasian sparrowhawk (Accipiter nisus)	ENSANIG00000007608 (BJBX01015012.1:48,286-52,391:-1)
Ferret (Mustela putorius furo)	TMPRSS2 (ENSMPUG00000008804) (GL896984.1:5,106,259-5,133,747:-1)
Flycatcher (Ficedula albicollis)	TMPRSS2 (ENSFALG00000002079) (JH603313.1:1,222,686-1,235,374:1)
Fugu (Takifugu rubripes)	TMPRSS2 (ENSTRUG00000002768) (11:4,590,358-4,593,693:-1)
Gelada (Theropithecus gelada)	TMPRSS2 (ENSTGEG00000023117) (3:21,476,827-21,519,690:1)
Gibbon (Nomascus leucogenys)	TMPRSS2 (ENSNLEG00000008677) (25:27,866,254-27,913,912:-1)
Gilthead seabream (Sparus aurata)	ENSSAUG00010004041 (2:22,929,159-22,936,174:1)
Gilthead seabream (Sparus aurata)	TMPRSS2 (ENSSAUG00010014030) (13:17,161,532-17,176,073:-1)
Goat (Capra hircus)	TMPRSS2 (ENSCHIG00000024477) (1:141,283,428-141,319,525:-1)
Golden eagle (Aquila chrysaetos chrysaetos)	TMPRSS2 (ENSACCG00020007290) (7:34,915,136-34,935,349:-1)
Golden Hamster (Mesocricetus auratus)	Tmprss2 (ENSMAUG00000018948) (KB708169.1:538,620-564,854:1)
Golden snub-nosed monkey (Rhinopithecus roxellana)	TMPRSS2 (ENSRROG00000032632) (KN299571.1:21,676-62,800:1)
Golden-collared manakin (Manacus vitellinus)	TMPRSS2 (ENSMVIG00005006651) (MCBO02000838.1:750,981-764,998:-1)
Golden-line barbel (Sinocyclocheilus grahami)	tmprss2 (ENSSGRG00000025114) (LCYQ01S000991.1:90,411-99,056:1)
Gorilla (Gorilla gorilla gorilla)	TMPRSS2 (ENSGGOG00000004836) (21:32,710,378-32,752,725:-1)
Gouldian finch (Erythrura gouldiae)	TMPRSS2 (ENSEGOG00005006591) (QUSF01000007.1:1,942,102-1,954,338:-1)
Great spotted kiwi (Apteryx haastii)	TMPRSS2 (ENSAHAG00000013465) (PTFD01000488.1:355,482-366,670:1)
Great Tit (Parus major)	TMPRSS2 (ENSPMJG00000010504) (1:4,266,481-4,276,368:-1)
Greater amberjack (Seriola dumerili)	ENSSDUG00000011401 (BDQW01001888.1:325,988-330,699:-1)
Greater amberjack (Seriola dumerili)	TMPRSS2 (ENSSDUG00000019594) (BDQW01000091.1:5,330,583-5,334,983:-1)
Greater bamboo lemur (Prolemur simus)	TMPRSS2 (ENSPSMG00000023280) (MPIZ01000839.1:2,399,373-2,429,421:-1)
Greater horseshoe bat (Rhinolophus ferrumequinum)	TMPRSS2 (ENSRFEG00010004092) (2:105,632,787-105,666,314:-1)
Guinea Pig (Cavia porcellus)	ENSCPOG00000007052 (DS562945.1:2,115,599-2,140,736:-1)
Guinea Pig (Cavia porcellus)	ENSCPOG00000021489 (DS562945.1:2,056,746-2,071,146:1)
Guppy (Poecilia reticulata)	ENSPREG00000010432 (LG14:19,111,461-19,120,805:-1)
Hagfish (Eptatretus burgeri)	tmprss13a (ENSEBUG00000010547) (FYBX02010651.1:3,271,229-3,431,647:1)
Helmeted guineafowl (Numida meleagris)	TMPRSS2 (ENSNMEG00000012976) (1:106,945,046-107,009,186:-1)
Horned golden-line barbel (Sinocyclocheilus rhinocerous)	tmprss2 (ENSSRHG00000037197) (LAVF01S010127.1:1,690,906-1,701,258:1)
Horse (Equus caballus)	TMPRSS2 (ENSECAG00000022289) (26:38,358,547-38,382,853:-1)
Huchen (Hucho hucho)	ENSHHUG00000017342 (QNTS01000009.1:762,817-787,327:-1)
Huchen (Hucho hucho)	ENSHHUG00000029312 (QNTS01000222.1:149,891-170,148:1)
Huchen (Hucho hucho)	ENSHHUG00000041920 (QNTS01000648.1:193,716-198,941:-1)
Hybrid - Bos Indicus (Bos indicus x Bos taurus)	TMPRSS2 (ENSBIXG00005003825) (1:141,078,955-141,125,447:-1)
Hybrid - Bos Taurus (Bos indicus x Bos taurus)	TMPRSS2 (ENSBIXG00000027215) (1:15,668,483-15,714,951:1)
Hyrax (Procavia capensis)	TMPRSS2 (ENSPCAG00000001830) (GeneScaffold_6653:5,163-33,545:-1)
Indian glassy fish (Parambassis ranga)	ENSPRNG00000002493 (14:18,539,514-18,544,420:-1)
Indian medaka (Oryzias melastigma)	ENSOMEG00000000360 (NVQA01000013.1:12,376,670-12,388,410:-1)
Indian peafowl (Pavo cristatus)	ENSPSTG00000007639 (QZWQ01000185.1:35-4,156:1)
Indian peafowl (Pavo cristatus)	ENSPSTG00000009715 (QZWQ01004349.1:13,833-22,073:-1)
Japanese quail (Coturnix japonica)	TMPRSS2 (ENSCJPG00005008655) (1:98,150,617-98,164,649:-1)
Jewelled blenny (Salarias fasciatus)	TMPRSS2 (ENSSFAG00005012845) (14:16,609,314-16,613,697:1)
Jewelled blenny (Salarias fasciatus)	ENSSFAG00005013483 (10:5,286,304-5,289,488:-1)
Jewelled blenny (Salarias fasciatus)	ENSSFAG00005013488 (10:5,302,931-5,307,378:-1)
Kakapo (Strigops habroptila)	TMPRSS2 (ENSSHBG00005019207) (2:13,760,506-13,781,324:-1)
Kangaroo rat (Dipodomys ordii)	Tmprss2 (ENSDORG00000003340) (KN672449.1:1,517,335-1,541,158:-1)
Koala (Phascolarctos cinereus)	TMPRSS2 (ENSPCIG00000010999) (MSTS01000286.1:2,102,289-2,200,073:1)
Komodo dragon (Varanus komodoensis)	TMPRSS2 (ENSVKKG00000014658) (SJPD01000004.1:11,341,863-11,355,333:1)
Large yellow croaker (Larimichthys crocea)	TMPRSS2 (ENSLCRG00005006519) (XXII:12,119,068-12,123,844:1)
Leopard (Panthera pardus)	TMPRSS2 (ENSPPRG00000002829) (KV860353.1:10,474,268-10,516,664:-1)
Lesser Egyptian jerboa (Jaculus jaculus)	Tmprss2 (ENSJJAG00000021090) (JH725450.1:37,053,887-37,085,763:-1)
Lesser hedgehog tenrec (Echinops telfairi)	ENSETEG00000017857 (GeneScaffold_7660:86,145-117,112:-1)
Little spotted kiwi (Apteryx owenii)	TMPRSS2 (ENSAOWG00000015596) (PTFC01000486.1:355,675-366,862:1)
Live sharksucker (Echeneis naucrates)	TMPRSS2 (ENSENLG00000002920) (13:18,679,751-18,683,462:1)
Live sharksucker (Echeneis naucrates)	ENSENLG00000016892 (14:18,475,459-18,480,434:-1)
Long-tailed chinchilla (Chinchilla lanigera)	TMPRSS2 (ENSCLAG00000006480) (JH721867.1:40,957,122-40,976,644:-1)
Ma's night monkey (Aotus nancymaae)	TMPRSS2 (ENSANAG00000031604) (KZ208815.1:4,322,154-4,357,291:1)
Macaque (Macaca mulatta)	TMPRSS2 (ENSMMUG00000015332) (3:5,143,677-5,184,517:1)
Mainland tiger snake (Notechis scutatus)	TMPRSS2 (ENSNSUG00000007292) (ULFQ01000059.1:901,028-925,186:-1)
Makobe Island cichlid (Pundamilia nyererei)	ENSPNYG00000000575 (JH419304.1:2,363,763-2,372,820:-1)
Mangrove rivulus (Kryptolebias marmoratus)	ENSKMAG00000000451 (LWHD01000052.1:549,284-556,339:1)
Mangrove rivulus (Kryptolebias marmoratus)	ENSKMAG00000002110 (LWHD01000306.1:98,208-107,992:-1)
Marmoset (Callithrix jacchus)	TMPRSS2 (ENSCJAG00000011236) (NTIC01012224.1:2,408,859-2,451,878:1)
Meerkat (Suricata suricatta)	TMPRSS2 (ENSSSUG00005000302) (5:6,908,090-6,938,417:-1)
Megabat (Pteropus vampyrus)	TMPRSS2 (ENSPVAG00000005441) (GeneScaffold_2433:24,471-42,605:-1)
Mexican tetra (Astyanax mexicanus)	tmprss2 (ENSAMXG00000043741) (20:8,274,102-8,287,003:1)
Microbat (Myotis lucifugus)	ENSMLUG00000011487 (GL430338:468,434-473,416:-1)
Midas cichlid (Amphilophus citrinellus)	ENSACIG00000003256 (CCOE01000495.1:19,966-27,784:1)
Mongolian gerbil (Meriones unguiculatus)	Tmprss2 (ENSMUGG00000020489) (NHTI01002404.1:162,570-199,738:1)
Monterrey platyfish (Xiphophorus couchianus)	ENSXCOG00000012564 (KQ557203.1:8,207,295-8,219,086:1)
Mouse Lemur (Microcebus murinus)	TMPRSS2 (ENSMICG00000017325) (31:43,179,576-43,215,162:1)
Mouse (Mus musculus)	Tmprss2 (ENSMUSG00000000385) (16:97,564,682-97,611,195:-1)
Mummichog (Fundulus heteroclitus)	ENSFHEG00000013754 (KN811319.1:2,426,403-2,439,306:-1)
Naked mole-rat female (Heterocephalus glaber)	TMPRSS2 (ENSHGLG00000018181) (JH602058.1:28,573,095-28,595,426:1)
Naked mole-rat male (Heterocephalus glaber)	TMPRSS2 (ENSHGLG00100007508) (JH170681.1:442,417-476,097:1)
Nile tilapia (Oreochromis niloticus)	ENSONIG00000015898 (LG10:2,960,287-2,968,698:-1)
Northern American deer mouse (Peromyscus maniculatus bairdii)	Tmprss2 (ENSPEMG00000007177) (12:79,036,249-79,063,607:1)
Northern pike (Esox lucius)	ENSELUG00000005236 (LG07:19,249,566-19,265,467:-1)
Ocean sunfish (Mola mola)	TMPRSS2 (ENSMMOG00000004500) (KV751336.1:1,167,849-1,176,247:1)
Ocean sunfish (Mola mola)	ENSMMOG00000005898 (KV751347.1:2,662,141-2,673,691:-1)
Okarito brown kiwi (Apteryx rowi)	TMPRSS2 (ENSARWG00000014259) (PTFB01000461.1:357,728-368,913:1)
Olive baboon (Papio anubis)	TMPRSS2 (ENSPANG00000015992) (3:5,103,686-5,142,783:1)
Opossum (Monodelphis domestica)	TMPRSS2 (ENSMODG00000020961) (4:1,688,435-1,740,003:1)
Orange clownfish (Amphiprion percula)	ENSAPEG00000010833 (15:23,426,961-23,438,288:-1)
Orange clownfish (Amphiprion percula)	ENSAPEG00000020652 (9:13,571,274-13,577,071:1)
Orangutan (Pongo abelii)	ENSPPYG00000011438 (21:42,648,535-42,691,358:-1)
Orbiculate cardinalfish (Sphaeramia orbicularis)	ENSSORG00005002192 (14:51,300,407-51,323,765:1)
Pachon cavefish (Astyanax mexicanus)	ENSAMXG00005022762 (KB882242.1:1,619,727-1,623,274:1)
Painted turtle (Chrysemys picta bellii)	TMPRSS2 (ENSCPBG00000012905) (KK088202.1:2,938,178-2,959,294:-1)
Panda (Ailuropoda melanoleuca)	TMPRSS2 (ENSAMEG00000010563) (GL193353.1:69,148-93,287:-1)
Paramormyrops kingsleyae (Paramormyrops kingsleyae)	TMPRSS2 (ENSPKIG00000006537) (PGUA01000042.1:781,025-790,347:1)
Paramormyrops kingsleyae (Paramormyrops kingsleyae)	TMPRSS2 (ENSPKIG00000012462) (PGUA01000140.1:1,641,979-1,649,527:-1)
Periophthalmus magnuspinnatus (Periophthalmus magnuspinnatus)	ENSPMGG00000007547 (KN466570.1:7,677-15,289:1)
Periophthalmus magnuspinnatus (Periophthalmus magnuspinnatus)	ENSPMGG00000015699 (KN461110.1:125,535-128,696:-1)
Pig (Sus scrofa)	TMPRSS2 (ENSSSCG00000024336) (13:204,876,561-204,902,561:-1)
Pig-tailed macaque (Macaca nemestrina)	TMPRSS2 (ENSMNEG00000029183) (KQ008743.1:5,348,549-5,394,153:1)
Pika (Ochotona princeps)	ENSOPRG00000004187 (GeneScaffold_4585:832-22,496:-1)
Pinecone soldierfish (Myripristis murdjan)	ENSMMDG00005012284 (13:20,069,094-20,071,892:-1)
Pink-footed goose (Anser brachyrhynchus)	TMPRSS2 (ENSABRG00000008407) (NXHY01000093.1:3,270,487-3,284,723:-1)
Platyfish (Xiphophorus maculatus)	ENSXMAG00000013942 (11:27,847,486-27,855,507:-1)
Platypus (Ornithorhynchus anatinus)	TMPRSS2 (ENSOANG00000006438) (Ultra222:3,026,103-3,126,258:-1)
Polar bear (Ursus maritimus)	TMPRSS2 (ENSUMAG00000025631) (KK499097.1:4,249,097-4,271,677:1)
Prairie vole (Microtus ochrogaster)	Tmprss2 (ENSMOCG00000009120) (JH996502.1:483,301-515,592:1)
Rabbit (Oryctolagus cuniculus)	TMPRSS2 (ENSOCUG00000024741) (GL019053:118,255-150,744:-1)
Rat (Rattus norvegicus)	Tmprss2 (ENSRNOG00000001976) (11:38,063,915-38,103,290:-1)
Red fox (Vulpes vulpes)	TMPRSS2 (ENSVVUG00000016490) (NBDQ01000182.1:1,591,038-1,627,464:-1)
Red-bellied piranha (Pygocentrus nattereri)	tmprss2 (ENSPNAG00000005457) (KV576540.1:74,489-93,523:-1)
Reedfish (Erpetoichthys calabaricus)	ENSECRG00000006779 (4:192,494,403-192,570,762:1)
Ring-necked pheasant (Phasianus colchicus)	TMPRSS2 (ENSPCLG00000020572) (QCWP01037327.1:293,793-313,485:1)
River trout (Salmo trutta)	ENSSTUG00000018195 (19:33,344,793-33,365,181:1)
River trout (Salmo trutta)	ENSSTUG00000030071 (15:37,003,853-37,026,282:1)
River trout (Salmo trutta)	TMPRSS2 (ENSSTUG00000049766) (13:68,186,265-68,193,110:1)
Round goby (Neogobius melanostomus)	TMPRSS2 (ENSNMLG00000016645) (VHKM01000281.1:5,656,254-5,663,248:-1)
Ruff (Calidris pugnax)	TMPRSS2 (ENSCPUG00000012286) (KQ482128.1:3,956,497-3,978,439:1)
Sailfin molly (Poecilia latipinna)	ENSPLAG00000015424 (KQ545780.1:735,696-745,944:-1)
Sheep (Ovis aries)	TMPRSS2 (ENSOARG00000010334) (1:259,770,141-259,808,471:-1)
Sheepshead minnow (Cyprinodon variegatus)	ENSCVAG00000000492 (KL652834.1:100,374-109,299:1)
Sheepshead minnow (Cyprinodon variegatus)	ENSCVAG00000014136 (KL652524.1:2,301,490-2,305,590:-1)
Shortfin molly (Poecilia mexicana)	ENSPMEG00000010472 (KQ551828.1:232,070-241,370:-1)
Shortfin molly (Poecilia mexicana)	ENSPMEG00000012666 (KQ552029.1:192,971-203,706:1)
Shrew mouse (Mus pahari)	Tmprss2 (MGP_PahariEiJ_G0016716) (12:88,558,817-88,596,881:-1)
Siamese fighting fish (Betta splendens)	ENSBSLG00000016092 (14:14,362,572-14,371,384:-1)
Siberian musk deer (Moschus moschiferus)	TMPRSS2 (ENSMMSG00000009350) (PVHU021072376.1:669,937-705,290:-1)
Sooty mangabey (Cercocebus atys)	TMPRSS2 (ENSCATG00000035193) (KQ012353.1:11,033,324-11,075,229:-1)
Sperm whale (Physeter catodon)	TMPRSS2 (ENSPCTG00005007309) (8:11,764,710-11,798,738:-1)
Spiny chromis (Acanthochromis polyacanthus)	ENSAPOG00000001952 (MVNR01000156.1:13,337-23,913:1)
Spiny chromis (Acanthochromis polyacanthus)	TMPRSS2 (ENSAPOG00000013509) (MVNR01000285.1:91,319-100,420:1)
Spoon-billed sandpiper (Calidris pygmaea)	TMPRSS2 (ENSCPGG00000010516) (QJSC01010318.1:2,519,207-2,532,935:1)
Spotted gar (Lepisosteus oculatus)	tmprss2 (ENSLOCG00000001392) (LG3:705,411-715,827:1)
Squirrel (Ictidomys tridecemlineatus)	TMPRSS2 (ENSSTOG00000012868) (JH393310.1:2,199,835-2,222,174:1)
Steppe mouse (Mus spicilegus)	ENSMSIG00000008495 (QGOO01025800.1:931-14,116:1)
Stickleback (Gasterosteus aculeatus)	ENSGACG00000020187 (groupVII:13,076,990-13,081,261:1)
Swamp eel (Monopterus albus)	ENSMALG00000003370 (KV884960.1:730,686-736,547:-1)
Swamp eel (Monopterus albus)	ENSMALG00000009763 (KV884734.1:1,814,299-1,821,884:1)
Swan goose (Anser cygnoides)	TMPRSS2 (ENSACDG00005005789) (KZ155898.1:329,290-342,353:1)
Tarsier (Carlito syrichta)	TMPRSS2 (ENSTSYG00000002096) (KE946057.1:207,795-246,557:1)
Tasmanian devil (Sarcophilus harrisii)	TMPRSS2 (ENSSHAG00000004952) (GL849993.1:130,567-251,950:1)
Tetraodon (Tetraodon nigroviridis)	ENSTNIG00000003531 (Un_random:18,017,318-18,019,584:1)
Three-toed box turtle (Terrapene carolina triunguis)	ENSTMTG00000014978 (PRFB02000031.1:2,078,275-2,124,480:1)
Three-toed box turtle (Terrapene carolina triunguis)	ENSTMTG00000021559 (PRFB02000032.1:2,078,168-2,103,134:1)
Tiger tail seahorse (Hippocampus comes)	TMPRSS2 (ENSHCOG00000011555) (KV879834.1:473,808-480,961:1)
Tiger tail seahorse (Hippocampus comes)	ENSHCOG00000013211 (KV880435.1:87,007-98,249:1)
Tiger (Panthera tigris altaica)	TMPRSS2 (ENSPTIG00000018133) (KE721924.1:8,540,420-8,565,113:-1)
Tongue sole (Cynoglossus semilaevis)	ENSCSEG00000012732 (19:1,802,218-1,809,753:1)
Tree Shrew (Tupaia belangeri)	TMPRSS2 (ENSTBEG00000008474) (GeneScaffold_4997:180,835-194,570:-1)
Tropical clawed frog (Xenopus tropicalis)	hyal1 (ENSXETG00000007329) (2:5,813,500-5,847,313:1)
Tropical clawed frog (Xenopus tropicalis)	bpifb4 (ENSXETG00000007355) (2:5,904,114-6,010,539:1)
Tropical clawed frog (Xenopus tropicalis)	tra2a (ENSXETG00000007397) (2:6,101,278-6,130,690:1)
Tropical clawed frog (Xenopus tropicalis)	dnah11 (ENSXETG00000007412) (2:6,151,240-6,181,614:1)
Tropical clawed frog (Xenopus tropicalis)	rsu1 (ENSXETG00000007451) (2:6,191,543-6,215,885:1)
Tropical clawed frog (Xenopus tropicalis)	ENSXETG00000007459 (2:6,284,626-6,303,288:-1)
Tropical clawed frog (Xenopus tropicalis)	micu1 (ENSXETG00000007480) (2:6,320,767-6,397,676:-1)
Tropical clawed frog (Xenopus tropicalis)	ENSXETG00000012473 (2:6,637,705-6,654,177:-1)
Tropical clawed frog (Xenopus tropicalis)	tenm2 (ENSXETG00000016857) (2:6,450,304-6,467,185:1)
Tropical clawed frog (Xenopus tropicalis)	ENSXETG00000016902 (2:6,496,958-6,506,481:1)
Tropical clawed frog (Xenopus tropicalis)	ENSXETG00000016905 (2:6,533,149-6,542,218:1)
Tropical clawed frog (Xenopus tropicalis)	ENSXETG00000016911 (2:6,555,267-6,564,003:-1)
Tuatara (Sphenodon punctatus)	TMPRSS2 (ENSSPUG00000013196) (QEPC01001673.1:80,043-101,701:-1)
Turbot (Scophthalmus maximus)	ENSSMAG00000002066 (4:18,727,946-18,735,196:-1)
Turbot (Scophthalmus maximus)	ENSSMAG00000003958 (3:22,714,241-22,720,367:-1)
Turkey (Meleagris gallopavo)	TMPRSS2 (ENSMGAG00000014567) (1:114,681,184-114,692,947:-1)
Ugandan red Colobus (Piliocolobus tephrosceles)	TMPRSS2 (ENSPTEG00000038425) (PDMG02000140.1:1,156,606-1,196,172:1)
Upper Galilee mountains blind mole rat (Nannospalax galili)	Tmprss2 (ENSNGAG00000006186) (KL199477.1:1,978-51,110:-1)
Vervet-AGM (Chlorocebus sabaeus)	TMPRSS2 (ENSCSAG00000008229) (2:85,372,117-85,412,926:-1)
Wallaby (Notamacropus eugenii)	ENSMEUG00000009984 (GeneScaffold_8882:6,803-30,126:-1)
Western mosquitofish (Gambusia affinis)	ENSGAFG00000015976 (NHOQ01001678.1:10,070,934-10,079,899:-1)
White-throated sparrow (Zonotrichia albicollis)	TMPRSS2 (ENSZALG00000002371) (KB913109.1:739,703-752,496:-1)
Wild yak (Bos mutus)	TMPRSS2 (ENSBMUG00000018962) (JH880856.1:713,002-757,710:-1)
Yellow-billed parrot (Amazona collaria)	TMPRSS2 (ENSACOG00000008917) (RQIO01000004.1:30,673,812-30,714,476:1)
Yellowtail amberjack (Seriola lalandi dorsalis)	TMPRSS2 (ENSSLDG00000005583) (PEQF01099056.1:1,056,154-1,060,883:-1)
Yellowtail amberjack (Seriola lalandi dorsalis)	ENSSLDG00000017743 (PEQF01098760.1:386,730-392,850:1)
Zebra finch (Taeniopygia guttata)	TMPRSS2 (ENSTGUG00000005348) (1:109,617,093-109,638,578:1)
Zebra mbuna (Maylandia zebra)	ENSMZEG00005012508 (LG14:12,594,489-12,600,165:-1)
Zebra mbuna (Maylandia zebra)	ENSMZEG00005023451 (LG10:3,590,927-3,600,288:1)
Zebrafish (Danio rerio)	tmprss2 (ENSDARG00000098686) (10:38,708,099-38,729,185:1)
Zig-zag eel (Mastacembelus armatus)	TMPRSS2 (ENSMAMG00000003550) (OOHQ01000002.1:4,742,294-4,749,455:1)
