## Supplementary Table S3 - Grantham scores averages and sums for ACE2 and TMPRSS2 in vertebrates for "SARS-CoV-2 spike protein predicted to form complexes with host receptor protein orthologues from a broad range of mammals"

### Sheet: DC
Supplementary Table S3 - Grantham scores averages and sums for ACE2 and TMPRSS2 in vertebrates
SARS-CoV-2 spike protein predicted to form complexes with host receptor protein orthologues from a broad range of mammals
Lam SD, Bordin N, Waman VP, Scholes HM, Ashford P, Sen N, van Dorp L, Rauer C, Dawson NL, Pang CSM, Abbasian M, Sillitoe I, Edwards SJL, Fraternali F, Lees JG, Santini JM, Orengo CA
TMPRSS2	Organism	Taxonomy	ID	Grantham Sum	Grantham Avg		ACE2	Organism	Taxonomy	ACE2	Grantham Sum	Grantham Avg
ENSABRP00000009380_240-480	Pink-footed goose	Birds	ENSABRP	0	0		ENSABRP00000011483_23-254_291-590	Pink-footed goose	Birds	ENSABRP	820	82
ENSACCP00020010661_261-501	Golden eagle	Birds	ENSACCP	0	0		ENSACCP00020014222_23-250_291-590	Golden eagle	Birds	ENSACCP	707	64.2727
ENSACDP00005007891_240-480	Swan goose	Birds	ENSACDP	0	0		ENSACDP00005003620_23-243_280-579	Swan goose	Birds	ENSACDP	647	71.8889
ENSACOP00000012826_241-481	Yellow-billed parrot	Birds	ENSACOP	0	0		ENSACOP00000001045_23-251_291-590	Yellow-billed parrot	Birds	ENSACOP	751	75.1
ENSACUP00000019845_13-140	Burrowing owl	Birds	ENSACUP	0	0		ENSACUP00000008152_48-275_316-615	Burrowing owl	Birds	ENSACUP	684	68.4
ENSAHAP00000018999_208-448	Great spotted kiwi	Birds	ENSAHAP	0	0		ENSAHAP00000002908_23-250_292-590	Great spotted kiwi	Birds	ENSAHAP	988	89.8182
ENSANIP00000011255_2-190	Eurasian sparrowhawk	Birds	ENSANIP	0	0		ENSANIP00000024403_23-250_291-590	Eurasian sparrowhawk	Birds	ENSANIP	788	71.6364
ENSAOWP00000023111_206-446	Little spotted kiwi	Birds	ENSAOWP	0	0		ENSAOWP00000027232_23-250_292-590	Little spotted kiwi	Birds	ENSAOWP	988	89.8182
ENSAPLP00000017590_239-479	Duck	Birds	ENSAPLP	0	0		ENSAPLP00000014389_23-254_288-590	Duck	Birds	ENSAPLP	827	82.7
ENSARWP00000020874_208-448	Okarito brown kiwi	Birds	ENSARWP	0	0		ENSARWP00000016566_23-250_292-590	Okarito brown kiwi	Birds	ENSARWP	988	89.8182
ENSCCEP00000018756_242-482	Blue tit	Birds	ENSCCEP	0	0		ENSCCEP00000006410_28-256_296-595	Blue tit	Birds	ENSCCEP	704	64
ENSCJPP00005009882_243-483	Japanese quail	Birds	ENSCJPP	0	0		ENSCJPP00005022803_23-251_292-590	Japanese quail	Birds	ENSCJPP	802	72.9091
ENSCPGP00000014945_232-472	Spoon-billed sandpiper	Birds	ENSCPGP	0	0		ENSCPGP00000007987_23-249_290-588	Spoon-billed sandpiper	Birds	ENSCPGP	859	71.5833
ENSCPUP00000017842_241-481	Ruff	Birds	ENSCPUP	0	0		ENSCPUP00000010531_23-251_292-590	Ruff	Birds	ENSCPUP	964	80.3333
ENSDNVP00000012342_241-481	Emu	Birds	ENSDNVP	0	0		ENSDNVP00000022831_23-248_291-590	Emu	Birds	ENSDNVP	824	82.4
ENSEGOP00005008495_242-482	Gouldian finch	Birds	ENSEGOP	0	0		ENSEGOP00005009542_23-250_292-590	Gouldian finch	Birds	ENSEGOP	761	69.1818
ENSFALP00000002172_239-478	Flycatcher	Birds	ENSFALP	0	0		ENSFALP00000004577_25-251_294-592	Flycatcher	Birds	ENSFALP	677	61.5455
ENSGALP00000025956_243-483	Chicken	Birds	ENSGALP	0	0		ENSGALP00000026662_23-251_292-590	Chicken	Birds	ENSGALP	724	72.4
ENSJHYP00000018871_276-466	Dark-eyed junco	Birds	ENSJHYP	0	0		ENSJHYP00000009822_23-251_292-591	Dark-eyed junco	Birds	ENSJHYP	670	74.4444
ENSLCOP00000002022_227-467	Blue-crowned manakin	Birds	ENSLCOP	0	0		ENSLCOP00000003526_23-250_292-590	Blue-crowned manakin	Birds	ENSLCOP	854	71.1667
ENSLSDP00000013503_242-482	Bengalese finch	Birds	ENSLSDP	0	0		ENSLSDP00000001157_134-360_403-716	Bengalese finch	Birds	ENSLSDP	653	59.3636
ENSMGAP00000015427_242-482	Turkey	Birds	ENSMGAP	0	0		ENSMGAP00000015565_23-251_292-590	Turkey	Birds	ENSMGAP	724	72.4
ENSMUNP00000011281_1-142	Budgerigar	Birds	ENSMUNP	0	0		ENSMUNP00000003900_23-251_293-572	Budgerigar	Birds	ENSMUNP	718	71.8
ENSMVIP00005008979_191-430	Golden-collared manakin	Birds	ENSMVIP	0	0		ENSMVIP00005022060_23-250_292-590	Golden-collared manakin	Birds	ENSMVIP	854	71.1667
ENSNMEP00000014428_244-484	Helmeted guineafowl	Birds	ENSNMEP	0	0		ENSNMEP00000017895_25-253_294-592	Helmeted guineafowl	Birds	ENSNMEP	813	73.9091
ENSNPEP00000000415_237-476	Chilean tinamou	Birds	ENSNPEP	0	0		ENSNPEP00000015571_23-250_289-481_495-571	Chilean tinamou	Birds	ENSNPEP	730	73
ENSPCLP00000023268_243-483	Ring-necked pheasant	Birds	ENSPCLP	0	0		ENSPCLP00000009331_23-256_297-595	Ring-necked pheasant	Birds	ENSPCLP	726	72.6
ENSPMJP00000013838_184-424	Great Tit	Birds	ENSPMJP	0	0		ENSPMJP00000015158_28-256_296-595	Great Tit	Birds	ENSPMJP	785	65.4167
ENSSCAP00000014898_241-481	Common canary	Birds	ENSSCAP	0	0		ENSSCAP00000018750_23-251_291-573	Common canary	Birds	ENSSCAP	596	66.2222
ENSSCUP00000016362_246-486	African ostrich	Birds	ENSSCUP	0	0		ENSSCUP00000010523_23-254_295-585	African ostrich	Birds	ENSSCUP	835	83.5
ENSSHBP00005022865_241-481	Kakapo	Birds	ENSSHBP	0	0		ENSSHBP00005022750_20-551	Kakapo	Birds	ENSSHBP	653	59.3636
ENSTGUP00000005567_241-481	Zebra finch	Birds	ENSTGUP	0	0		ENSTGUP00000020568_23-254_295-594	Zebra finch	Birds	ENSTGUP	661	60.0909
ENSZALP00000002065_208-445	White-throated sparrow	Birds	ENSZALP	0	0		ENSZALP00000010592_23-250_291-590	White-throated sparrow	Birds	ENSZALP	751	75.1
ENSACIP00000004125_209-446	Midas cichlid	Fishes	ENSACIP	0	0		ENSACIP00000006327_25-253_294-593	Midas cichlid	Fishes	ENSACIP	780	70.9091
ENSACLP00000000911_265-501	Eastern happy	Fishes	ENSACLP	0	0		ENSACLP00000030383_25-254_294-592	Eastern happy	Fishes	ENSACLP	612	68
ENSAOCP00000006541_236-474	Clown anemonefish	Fishes	ENSAOCP	58	11.6		ENSAOCP00000032143_4-233_272-571	Clown anemonefish	Fishes	ENSAOCP	903	82.0909
ENSAPEP00000015200_236-474	Orange clownfish	Fishes	ENSAPEP	58	11.6		ENSAPEP00000034669_25-256_295-585	Orange clownfish	Fishes	ENSAPEP	903	82.0909
ENSAPOP00000000741_233-472	Spiny chromis	Fishes	ENSAPOP	152	30.4		ENSAPOP00000029514_25-253_293-592	Spiny chromis	Fishes	ENSAPOP	894	68.7692
ENSATEP00000003665_240-479	Climbing perch	Fishes	ENSATEP	46	9.2		ENSATEP00000023481_26-240_279-579	Climbing perch	Fishes	ENSATEP	765	63.75
ENSBSLP00000033008_239-478	Siamese fighting fish	Fishes	ENSBSLP	0	0		ENSBSLP00000001288_32-261_300-599	Siamese fighting fish	Fishes	ENSBSLP	717	65.1818
ENSCCRP00010016946_260-499	Common carp german mirror	Fishes	ENSCCRP	0	0		ENSCCRP00010032462_38-267_307-605	Common carp german mirror	Fishes	ENSCCRP	742	74.2
ENSCCRP00015025181_295-534	Common carp huang he	Fishes	ENSCCRP	0	0		ENSCCRP00015072463_40-262_302-600	Common carp huang he	Fishes	ENSCCRP	683	68.3
ENSCCRP00020077497_295-534	Common carp hebaored	Fishes	ENSCCRP	0	0		ENSCCRP00020099350_29-246_286-584	Common carp hebaored	Fishes	ENSCCRP	709	64.4545
ENSCGOP00000008569_27-264	Channel bull blenny	Fishes	ENSCGOP	104	20.8		ENSCGOP00000052319_25-239_281-579	Channel bull blenny	Fishes	ENSCGOP	824	74.9091
ENSCHAP00000035614_51-291	Atlantic herring	Fishes	ENSCHAP	0	0		ENSCHAP00000007314_31-259_299-597	Atlantic herring	Fishes	ENSCHAP	839	59.9286
ENSCMIP00000029677_10-112	Elephant shark	Fishes	ENSCMIP	0	0		ENSCMIP00000022586_24-252_293-592	Elephant shark	Fishes	ENSCMIP	853	65.6154
ENSCSEP00000019940_239-478	Tongue sole	Fishes	ENSCSEP	148	29.6		ENSCSEP00000001568_23-251_291-590	Tongue sole	Fishes	ENSCSEP	810	73.6364
ENSCVAP00000030356_187-425	Sheepshead minnow	Fishes	ENSCVAP	0	0		ENSCVAP00000007823_27-256_296-594	Sheepshead minnow	Fishes	ENSCVAP	709	64.4545
ENSDARP00000134497_247-485	Zebrafish	Fishes	ENSDARP	0	0		ENSDARP00000106752_22-251_291-589	Zebrafish	Fishes	ENSDARP	626	69.5556
ENSDCDP00000000854_237-476	Denticle herring	Fishes	ENSDCDP	0	0		ENSDCDP00000020614_24-253_293-592	Denticle herring	Fishes	ENSDCDP	777	70.6364
ENSECRP00000010164_243-481	Reedfish	Fishes	ENSECRP	0	0		ENSECRP00000002547_26-251_291-589	Reedfish	Fishes	ENSECRP	1003	91.1818
ENSEEEP00000022511_237-476	Electric eel	Fishes	ENSEEEP	0	0		ENSEEEP00000010240_25-251_291-590	Electric eel	Fishes	ENSEEEP	823	68.5833
ENSELUP00000028584_212-451	Northern pike	Fishes	ENSELUP	29	5.8		ENSELUP00000033512_25-251_293-592	Northern pike	Fishes	ENSELUP	1010	77.6923
ENSENLP00000039166_241-480	Live sharksucker	Fishes	ENSENLP	0	0		ENSENLP00000036071_25-253_294-592	Live sharksucker	Fishes	ENSENLP	901	75.0833
ENSFHEP00000012323_230-467	Mummichog	Fishes	ENSFHEP	0	0		ENSFHEP00000027121_27-256_296-594	Mummichog	Fishes	ENSFHEP	706	58.8333
ENSGACP00000026665_244-311	Stickleback	Fishes	ENSGACP	29	5.8		ENSGACP00000019926_27-255_295-593	Stickleback	Fishes	ENSGACP	858	78
ENSGAFP00000023678_181-419	Western mosquitofish	Fishes	ENSGAFP	0	0		ENSGAFP00000012585_26-254_295-593	Western mosquitofish	Fishes	ENSGAFP	806	62
ENSGMOP00000015619_134-183	Cod	Fishes	ENSGMOP	0	0		ENSGMOP00000008812_17-244_285-583	Cod	Fishes	ENSGMOP	794	72.1818
ENSGWIP00000021610_225-414	Blunt-snouted clingfish	Fishes	ENSGWIP	0	0		ENSGWIP00000004444_25-252_292-590	Blunt-snouted clingfish	Fishes	ENSGWIP	963	74.0769
ENSHBUP00000025539_265-501	Burton's mouthbrooder	Fishes	ENSHBUP	0	0		ENSHBUP00000035213_25-254_294-592	Burton's mouthbrooder	Fishes	ENSHBUP	612	68
ENSHHUP00000048352_241-480	Huchen	Fishes	ENSHHUP	29	5.8		ENSHHUP00000061568_26-556	Huchen	Fishes	ENSHHUP	869	66.8462
ENSIPUP00000030797_238-476	Channel catfish	Fishes	ENSIPUP	0	0		ENSIPUP00000021362_23-251_291-590	Channel catfish	Fishes	ENSIPUP	773	64.4167
ENSKMAP00000000517_231-464	Mangrove rivulus	Fishes	ENSKMAP	0	0		ENSKMAP00000024993_30-258_299-597	Mangrove rivulus	Fishes	ENSKMAP	916	83.2727
ENSLACP00000017641_244-484	Coelacanth	Fishes	ENSLACP	175	35		ENSLACP00000016231_23-254_289-591	Coelacanth	Fishes	ENSLACP	920	76.6667
ENSLBEP00000016044_305-445	Ballan wrasse	Fishes	ENSLBEP	0	0		ENSLBEP00000033675_25-251_291-583	Ballan wrasse	Fishes	ENSLBEP	920	76.6667
ENSLCAP00010032105_238-476	Barramundi perch	Fishes	ENSLCAP	0	0		ENSLCAP00010012624_25-251_292-590	Barramundi perch	Fishes	ENSLCAP	651	65.1
ENSLCRP00005015362_240-479	Large yellow croaker	Fishes	ENSLCRP	0	0		ENSLCRP00005034598_25-254_294-591	Large yellow croaker	Fishes	ENSLCRP	548	54.8
ENSLOCP00000001585_242-480	Spotted gar	Fishes	ENSLOCP	0	0		ENSLOCP00000009362_25-252_298-591	Spotted gar	Fishes	ENSLOCP	1070	76.4286
ENSMALP00000004689_206-437	Swamp eel	Fishes	ENSMALP	94	18.8		ENSMALP00000019424_25-250_290-588	Swamp eel	Fishes	ENSMALP	795	79.5
ENSMAMP00000005265_240-480	Zig-zag eel	Fishes	ENSMAMP	94	18.8		ENSMAMP00000015203_25-253_294-592	Zig-zag eel	Fishes	ENSMAMP	834	69.5
ENSMMOP00000005713_160-382	Ocean sunfish	Fishes	ENSMMOP	29	5.8		ENSMMOP00000024461_25-253_294-592	Ocean sunfish	Fishes	ENSMMOP	851	70.9167
ENSMZEP00005031458_295-531	Zebra mbuna	Fishes	ENSMZEP	0	0		ENSMZEP00005008212_25-254_294-592	Zebra mbuna	Fishes	ENSMZEP	612	68
ENSNMLP00000026103_207-445	Round goby	Fishes	ENSNMLP	0	0		ENSNMLP00000042004_23-253_293-590	Round goby	Fishes	ENSNMLP	847	60.5
ENSOABP00000044201_208-445	Blue tilapia	Fishes	ENSOABP	174	34.8		ENSOABP00000014235_25-254_294-592	Blue tilapia	Fishes	ENSOABP	612	68
ENSOMEP00000030359_217-454	Indian medaka	Fishes	ENSOMEP	0	0		ENSOMEP00000011111_29-76_94-286_326-624	Indian medaka	Fishes	ENSOMEP	829	75.3636
ENSONIP00000020025_227-464	Nile tilapia	Fishes	ENSONIP	148	29.6		ENSONIP00000061341_25-254_294-592	Nile tilapia	Fishes	ENSONIP	589	73.625
ENSPFOP00000025761_120-360	Amazon molly	Fishes	ENSPFOP	0	0		ENSPFOP00000017013_28-256_297-595	Amazon molly	Fishes	ENSPFOP	777	64.75
ENSPMEP00000008697_177-415	Shortfin molly	Fishes	ENSPMEP	204	40.8		ENSPMEP00000034848_26-254_295-593	Shortfin molly	Fishes	ENSPMEP	777	64.75
ENSPNYP00000000710_265-501	Makobe Island cichlid	Fishes	ENSPNYP	0	0		ENSPNYP00000030809_25-254_294-592	Makobe Island cichlid	Fishes	ENSPNYP	612	68
ENSPRNP00000004397_243-481	Indian glassy fish	Fishes	ENSPRNP	0	0		ENSPRNP00000023179_26-252_293-591	Indian glassy fish	Fishes	ENSPRNP	815	67.9167
ENSSANP00000052308_260-498	Blind barbel	Fishes	ENSSANP	94	18.8		ENSSANP00000049344_23-251_291-589	Blind barbel	Fishes	ENSSANP	708	70.8
ENSSAUP00010033091_248-487	Gilthead seabream	Fishes	ENSSAUP	94	18.8		ENSSAUP00010041250_25-254_294-592	Gilthead seabream	Fishes	ENSSAUP	769	64.0833
ENSSFAP00005024951_73-304	Jewelled blenny	Fishes	ENSSFAP	69	13.8		ENSSFAP00005011731_25-252_289-589	Jewelled blenny	Fishes	ENSSFAP	873	79.3636
ENSSFOP00015015724_237-474	Asian bonytongue	Fishes	ENSSFOP	29	5.8		ENSSFOP00015014958_26-254_293-592	Asian bonytongue	Fishes	ENSSFOP	951	73.1538
ENSSLDP00000007018_233-472	Yellowtail amberjack	Fishes	ENSSLDP	94	18.8		ENSSLDP00000030491_25-253_294-592	Yellowtail amberjack	Fishes	ENSSLDP	838	64.4615
ENSSMAP00000003293_246-483	Turbot	Fishes	ENSSMAP	150	30		ENSSMAP00000021642_33-260_301-599	Turbot	Fishes	ENSSMAP	719	71.9
ENSSORP00005003652_153-384	Orbiculate cardinalfish	Fishes	ENSSORP	0	0		ENSSORP00005031460_22-237_279-507	Orbiculate cardinalfish	Fishes	ENSSORP	816	81.6
ENSSRHP00000074880_286-524	Horned golden-line barbel	Fishes	ENSSRHP	0	0		ENSSRHP00000086083_31-259_298-597	Horned golden-line barbel	Fishes	ENSSRHP	708	70.8
ENSSTUP00000068720_241-479	River trout	Fishes	ENSSTUP	123	24.6		ENSSTUP00000096621_26-252_294-593	River trout	Fishes	ENSSTUP	921	70.8462
ENSTNIP00000006119_165-394	Tetraodon	Fishes	ENSTNIP	95	19		ENSTNIP00000012378_27-255_295-594	Tetraodon	Fishes	ENSTNIP	836	69.6667
ENSTRUP00000006434_159-391	Fugu	Fishes	ENSTRUP	100	20		ENSTRUP00000080132_27-267_308-606	Fugu	Fishes	ENSTRUP	830	63.8462
ENSXMAP00000013988_5-181	Platyfish	Fishes	ENSXMAP	0	0		ENSXMAP00000001985_26-254_295-593	Platyfish	Fishes	ENSXMAP	806	62
ENSBGRP00000023365_393-633	Domestic yak	Mammals	ENSBGRP	0	0		ENSBGRP00000018528_24-251_290-589	Domestic yak	Mammals	ENSBGRP	141	47
ENSBIXP00005039948_247-487	Hybrid - Bos Indicus	Mammals	ENSBIXP	0	0		ENSBIXP00005026344_24-251_290-589	Hybrid - Bos Indicus	Mammals	ENSBIXP	141	47
ENSBMUP00000025275_247-487	Wild yak	Mammals	ENSBMUP	0	0		ENSBMUP00000026902_24-251_290-589	Wild yak	Mammals	ENSBMUP	141	47
ENSCDRP00005013393_249-489	Arabian camel	Mammals	ENSCDRP	0	0		ENSCDRP00005018983_25-252_292-590	Arabian camel	Mammals	ENSCDRP	274	68.5
ENSCHIP00000029298_247-487	Goat	Mammals	ENSCHIP	0	0		ENSCHIP00000016062_24-251_290-589	Goat	Mammals	ENSCHIP	141	47
ENSCWAP00000015669_247-487	Chacoan peccary	Mammals	ENSCWAP	0	0		ENSCWAP00000019113_25-252_291-590	Chacoan peccary	Mammals	ENSCWAP	317	79.25
ENSDNOP00000027327_254-494	Armadillo	Mammals	ENSDNOP	0	0		ENSDNOP00000014740_23-251_291-592	Armadillo	Mammals	ENSDNOP	483	53.6667
ENSEASP00005005222_175-415	Donkey	Mammals	ENSEASP	0	0		ENSEASP00005000764_25-252_292-590	Donkey	Mammals	ENSEASP	343	68.6
ENSECAP00000020029_293-533	Horse	Mammals	ENSECAP	0	0		ENSECAP00000001752_25-252_292-590	Horse	Mammals	ENSECAP	343	68.6
ENSLAFP00000025718_248-487	Elephant	Mammals	ENSLAFP	0	0		ENSLAFP00000009226_25-247_285-585	Elephant	Mammals	ENSLAFP	284	71
ENSMLUP00000010478_1-238	Microbat	Mammals	ENSMLUP	0	0		ENSMLUP00000016146_24-253_293-591	Microbat	Mammals	ENSMLUP	619	68.7778
ENSMMSP00000012222_247-487	Siberian musk deer	Mammals	ENSMMSP	0	0		ENSMMSP00000022538_24-251_290-589	Siberian musk deer	Mammals	ENSMMSP	141	47
ENSMODP00000026218_237-477	Opossum	Mammals	ENSMODP	0	0		ENSMODP00000021483_24-252_291-590	Opossum	Mammals	ENSMODP	598	66.4444
ENSOANP00000010278_250-490	Platypus	Mammals	ENSOANP	0	0		ENSOANP00000004083_23-250_291-589	Platypus	Mammals	ENSOANP	620	62
ENSOARP00000011088_270-510	Sheep	Mammals	ENSOARP	0	0		ENSOARP00000013345_24-251_291-590	Sheep	Mammals	ENSOARP	141	47
ENSPCIP00000044948_249-489	Koala	Mammals	ENSPCIP	0	0		ENSPCIP00000025943_25-249_289-587	Koala	Mammals	ENSPCIP	416	46.2222
ENSRFEP00010005979_249-489	Greater horseshoe bat	Mammals	ENSRFEP	0	0		ENSRFEP00010019187_25-252_290-590	Greater horseshoe bat	Mammals	ENSRFEP	538	76.8571
ENSSSUP00005000402_249-489	Meerkat	Mammals	ENSSSUP	0	0		ENSSSUP00005027518_25-251_290-589	Meerkat	Mammals	ENSSSUP	471	67.2857
ENSCANP00000002369_185-425	Angola colobus	Primates	ENSCANP	0	0		ENSCANP00000027116_24-252_292-590	Angola colobus	Primates	ENSCANP	102	102
ENSCATP00000023231_246-486	Sooty mangabey	Primates	ENSCATP	0	0		ENSCATP00000003601_24-252_292-590	Sooty mangabey	Primates	ENSCATP	0	0
ENSCCAP00000026215_249-489	Capuchin	Primates	ENSCCAP	0	0		ENSCCAP00000008763_24-252_292-586	Capuchin	Primates	ENSCCAP	280	70
ENSCJAP00000020729_249-489	Marmoset	Primates	ENSCJAP	0	0		ENSCJAP00000073088_24-252_331-629	Marmoset	Primates	ENSCJAP	280	70
ENSCSAP00000004490_249-489	Vervet-AGM	Primates	ENSCSAP	0	0		ENSCSAP00000011029_24-252_292-590	Vervet-AGM	Primates	ENSCSAP	0	0
ENSMFAP00000027071_286-526	Crab-eating macaque	Primates	ENSMFAP	0	0		ENSMFAP00000043589_24-252_292-590	Crab-eating macaque	Primates	ENSMFAP	0	0
ENSMICP00000015781_313-553	Mouse Lemur	Primates	ENSMICP	0	0		ENSMICP00000002910_24-252_291-590	Mouse Lemur	Primates	ENSMICP	465	77.5
ENSMLEP00000011049_238-478	Drill	Primates	ENSMLEP	0	0		ENSMLEP00000031718_24-252_292-590	Drill	Primates	ENSMLEP	0	0
ENSMMUP00000068248_282-522	Macaque	Primates	ENSMMUP	0	0		ENSMMUP00000076885_24-252_292-590	Macaque	Primates	ENSMMUP	0	0
ENSMNEP00000009496_286-526	Pig-tailed macaque	Primates	ENSMNEP	0	0		ENSMNEP00000029823_24-252_292-590	Pig-tailed macaque	Primates	ENSMNEP	0	0
ENSNLEP00000010594_286-523	Gibbon	Primates	ENSNLEP	0	0		ENSNLEP00000011529_24-252_292-590	Gibbon	Primates	ENSNLEP	0	0
ENSPANP00000012910_286-526	Olive baboon	Primates	ENSPANP	0	0		ENSPANP00000007473_24-252_292-590	Olive baboon	Primates	ENSPANP	0	0
ENSPCOP00000017922_280-520	Coquerel's sifaka	Primates	ENSPCOP	0	0		ENSPCOP00000025814_24-252_292-590	Coquerel's sifaka	Primates	ENSPCOP	81	81
ENSPSMP00000033791_249-489	Greater bamboo lemur	Primates	ENSPSMP	0	0		ENSPSMP00000005317_24-252_292-590	Greater bamboo lemur	Primates	ENSPSMP	110	55
ENSRROP00000017025_286-526	Golden snub-nosed monkey	Primates	ENSRROP	0	0		ENSRROP00000003015_24-252_292-590	Golden snub-nosed monkey	Primates	ENSRROP	0	0
ENSSBOP00000006301_283-523	Bolivian squirrel monkey	Primates	ENSSBOP	0	0		ENSSBOP00000004684_24-252_292-590	Bolivian squirrel monkey	Primates	ENSSBOP	280	70
ENSTGEP00000028716_286-526	Gelada	Primates	ENSTGEP	0	0		ENSTGEP00000020534_24-252_292-590	Gelada	Primates	ENSTGEP	0	0
ENSTSYP00000001938_280-520	Tarsier	Primates	ENSTSYP	0	0		ENSTSYP00000010149_24-252_292-590	Tarsier	Primates	ENSTSYP	397	66.1667
ENSCLAP00000009328_247-487	Long-tailed chinchilla	Rabbit/Rodents	ENSCLAP	0	0		ENSCLAP00000001359_24-252_292-590_738-762	Long-tailed chinchilla	Rabbit/Rodents	ENSCLAP	368	73.6
ENSCPOP00000018325_235-478	Guinea Pig	Rabbit/Rodents	ENSCPOP	0	0		ENSCPOP00000013557_24-252_291-587	Guinea Pig	Rabbit/Rodents	ENSCPOP	375	75
ENSDORP00000003123_247-487	Kangaroo rat	Rabbit/Rodents	ENSDORP	0	0		ENSDORP00000012777_25-252_291-590	Kangaroo rat	Rabbit/Rodents	ENSDORP	128	42.6667
ENSHGLP00000025524_247-487	Naked mole-rat female	Rabbit/Rodents	ENSHGLP	0	0		ENSHGLP00000000556_24-252_290-590	Naked mole-rat female	Rabbit/Rodents	ENSHGLP	202	67.3333
ENSHGLP00100010107_247-487	Naked mole-rat male	Rabbit/Rodents	ENSHGLP	0	0		ENSHGLP00100008795_24-252_290-590	Naked mole-rat male	Rabbit/Rodents	ENSHGLP	202	67.3333
ENSMAUP00000021134_246-486	Golden Hamster	Rabbit/Rodents	ENSMAUP	0	0		ENSMAUP00000016335_24-252_290-590	Golden Hamster	Rabbit/Rodents	ENSMAUP	166	83
ENSMMMP00000011363_247-486	Alpine marmot	Rabbit/Rodents	ENSMMMP	0	0		ENSMMMP00000005538_25-252_292-590	Alpine marmot	Rabbit/Rodents	ENSMMMP	108	54
ENSMOCP00000009039_248-488	Prairie vole	Rabbit/Rodents	ENSMOCP	0	0		ENSMOCP00000012209_24-252_291-590	Prairie vole	Rabbit/Rodents	ENSMOCP	372	74.4
ENSNGAP00000004612_233-473	Upper Galilee mountains blind mole rat	Rabbit/Rodents	ENSNGAP	0	0		ENSNGAP00000016609_23-251_275-589	Upper Galilee mountains blind mole rat	Rabbit/Rodents	ENSNGAP	119	59.5
ENSPEMP00000004801_247-487	Northern American deer mouse	Rabbit/Rodents	ENSPEMP	0	0		ENSPEMP00000017679_24-252_290-590	Northern American deer mouse	Rabbit/Rodents	ENSPEMP	255	85
ENSSDAP00000014958_247-486	Daurian ground squirrel	Rabbit/Rodents	ENSSDAP	0	0		ENSSDAP00000010526_25-252_292-590_738-778	Daurian ground squirrel	Rabbit/Rodents	ENSSDAP	108	54
ENSSTOP00000011538_268-507	Squirrel	Rabbit/Rodents	ENSSTOP	0	0		ENSSTOP00000005914_25-252_292-590	Squirrel	Rabbit/Rodents	ENSSTOP	108	54
ENSUPAP00010029087_247-486	Arctic ground squirrel	Rabbit/Rodents	ENSUPAP	0	0		ENSUPAP00010016528_25-252_292-590	Arctic ground squirrel	Rabbit/Rodents	ENSUPAP	267	89
MGP_PahariEiJ_P0029900_247-487	Shrew mouse	Rabbit/Rodents	MGP_PahariEiJ_P	0	0		MGP_PahariEiJ_P0090921_24-252_290-590	Shrew mouse	Rabbit/Rodents	MGP_PahariEiJ_P	381	54.4286
ENSACAP00000005307_242-482	Anole lizard	Reptiles/Amphibian	ENSACAP	0	0		ENSACAP00000016751_32-265_296-599	Anole lizard	Reptiles/Amphibian	ENSACAP	789	65.75
ENSCABP00000022878_1-190	Abingdon island giant tortoise	Reptiles/Amphibian	ENSCABP	0	0		ENSCABP00000022558_23-251_292-590	Abingdon island giant tortoise	Reptiles/Amphibian	ENSCABP	838	76.1818
ENSCPBP00000017625_214-454	Painted turtle	Reptiles/Amphibian	ENSCPBP	0	0		ENSCPBP00000021630_23-251_296-587	Painted turtle	Reptiles/Amphibian	ENSCPBP	816	81.6
ENSCPRP00005023256_250-489	Australian saltwater crocodile	Reptiles/Amphibian	ENSCPRP	0	0		ENSCPRP00005008023_26-252_292-589	Australian saltwater crocodile	Reptiles/Amphibian	ENSCPRP	814	74
ENSNSUP00000009530_236-479	Mainland tiger snake	Reptiles/Amphibian	ENSNSUP	0	0		ENSNSUP00000017429_23-249_278-589	Mainland tiger snake	Reptiles/Amphibian	ENSNSUP	860	78.1818
ENSPSIP00000019840_282-522	Chinese softshell turtle	Reptiles/Amphibian	ENSPSIP	0	0		ENSPSIP00000008051_23-249_292-590	Chinese softshell turtle	Reptiles/Amphibian	ENSPSIP	794	79.4
ENSPTXP00000015192_148-388	Eastern brown snake	Reptiles/Amphibian	ENSPTXP	0	0		ENSPTXP00000008013_17-241_270-581	Eastern brown snake	Reptiles/Amphibian	ENSPTXP	830	75.4545
ENSPVIP00000032748_247-487	Central bearded dragon	Reptiles/Amphibian	ENSPVIP	0	0		ENSPVIP00000025807_37-265_305-604	Central bearded dragon	Reptiles/Amphibian	ENSPVIP	745	67.7273
ENSSMRP00000029835_243-483	Argentine black and white tegu	Reptiles/Amphibian	ENSSMRP	0	0		ENSSMRP00000029381_12-240_280-579	Argentine black and white tegu	Reptiles/Amphibian	ENSSMRP	753	62.75
ENSSPUP00000017210_132-370	Tuatara	Reptiles/Amphibian	ENSSPUP	0	0		ENSSPUP00000009708_20-246_287-586	Tuatara	Reptiles/Amphibian	ENSSPUP	585	83.5714
ENSTMTP00000029827_257-497	Three-toed box turtle	Reptiles/Amphibian	ENSTMTP	0	0		ENSTMTP00000011111_23-251_292-590	Three-toed box turtle	Reptiles/Amphibian	ENSTMTP	816	81.6
ENSVKKP00000021942_229-469	Komodo dragon	Reptiles/Amphibian	ENSVKKP	145	29		ENSVKKP00000008337_23-250_291-590	Komodo dragon	Reptiles/Amphibian	ENSVKKP	942	78.5
ENSXETP00000008165_241-449	Tropical clawed frog	Reptiles/Amphibian	ENSXETP	0	0		ENSXETP00000034203_24-253_292-592	Tropical clawed frog	Reptiles/Amphibian	ENSXETP	905	82.2727

### Sheet: DCEX
Supplementary Table S3 - Grantham scores averages and sums for ACE2 and TMPRSS2 in vertebrates
SARS-CoV-2 spike protein predicted to form complexes with host receptor protein orthologues from a broad range of mammals
Lam SD1,2,†, Bordin N2,†, Waman VP2, Scholes HM2, Ashford P2, Sen N2,3, van Dorp L4, Rauer C2, Dawson NL2, Pang CSM2, Abbasian M2, Sillitoe I2, Edwards SJL5, Fraternali F6, Lees JG7, Santini JM2, Orengo CA2,*
TMPRSS2	Organism	Taxonomy	ID	Grantham Sum	Grantham Avg		ACE2	Organism	Taxonomy	ACE2	Grantham Sum	Grantham Avg
ENSABRP00000009380_240-480	Pink-footed goose	Birds	ENSABRP	29	1.38095		ENSABRP00000011483_23-254_291-590	Pink-footed goose	Birds	ENSABRP	1437	70
ENSACCP00020010661_261-501	Golden eagle	Birds	ENSACCP	29	1.38095		ENSACCP00020014222_23-250_291-590	Golden eagle	Birds	ENSACCP	1240	75.381
ENSACDP00005007891_240-480	Swan goose	Birds	ENSACDP	29	1.38095		ENSACDP00005003620_23-243_280-579	Swan goose	Birds	ENSACDP	1173	69.7308
ENSACOP00000012826_241-481	Yellow-billed parrot	Birds	ENSACOP	29	1.38095		ENSACOP00000001045_23-251_291-590	Yellow-billed parrot	Birds	ENSACOP	1376	67.9565
ENSACUP00000019845_13-140	Burrowing owl	Birds	ENSACUP	29	1.38095		ENSACUP00000008152_48-275_316-615	Burrowing owl	Birds	ENSACUP	1287	75.6316
ENSAHAP00000018999_208-448	Great spotted kiwi	Birds	ENSAHAP	29	1.38095		ENSAHAP00000002908_23-250_292-590	Great spotted kiwi	Birds	ENSAHAP	1613	67.1429
ENSANIP00000011255_2-190	Eurasian sparrowhawk	Birds	ENSANIP	29	1.38095		ENSANIP00000024403_23-250_291-590	Eurasian sparrowhawk	Birds	ENSANIP	1299	5
ENSAOWP00000023111_206-446	Little spotted kiwi	Birds	ENSAOWP	29	1.38095		ENSAOWP00000027232_23-250_292-590	Little spotted kiwi	Birds	ENSAOWP	1613	95.25
ENSAPLP00000017590_239-479	Duck	Birds	ENSAPLP	29	1.38095		ENSAPLP00000014389_23-254_288-590	Duck	Birds	ENSAPLP	1394	62.4583
ENSARWP00000020874_208-448	Okarito brown kiwi	Birds	ENSARWP	29	1.38095		ENSARWP00000016566_23-250_292-590	Okarito brown kiwi	Birds	ENSARWP	1613	76.3043
ENSCCEP00000018756_242-482	Blue tit	Birds	ENSCCEP	29	1.38095		ENSCCEP00000006410_28-256_296-595	Blue tit	Birds	ENSCCEP	1193	71.0526
ENSCJPP00005009882_243-483	Japanese quail	Birds	ENSCJPP	29	1.38095		ENSCJPP00005022803_23-251_292-590	Japanese quail	Birds	ENSCJPP	1490	53.5
ENSCPGP00000014945_232-472	Spoon-billed sandpiper	Birds	ENSCPGP	29	1.38095		ENSCPGP00000007987_23-249_290-588	Spoon-billed sandpiper	Birds	ENSCPGP	1431	66.0476
ENSCPUP00000017842_241-481	Ruff	Birds	ENSCPUP	29	1.38095		ENSCPUP00000010531_23-251_292-590	Ruff	Birds	ENSCPUP	1573	64.7391
ENSDNVP00000012342_241-481	Emu	Birds	ENSDNVP	0	0		ENSDNVP00000022831_23-248_291-590	Emu	Birds	ENSDNVP	1449	63.2692
ENSEGOP00005008495_242-482	Gouldian finch	Birds	ENSEGOP	29	1.38095		ENSEGOP00005009542_23-250_292-590	Gouldian finch	Birds	ENSEGOP	1304	60.8571
ENSFALP00000002172_239-478	Flycatcher	Birds	ENSFALP	29	1.38095		ENSFALP00000004577_25-251_294-592	Flycatcher	Birds	ENSFALP	1186	75
ENSGALP00000025956_243-483	Chicken	Birds	ENSGALP	29	1.38095		ENSGALP00000026662_23-251_292-590	Chicken	Birds	ENSGALP	1350	70
ENSJHYP00000018871_276-466	Dark-eyed junco	Birds	ENSJHYP	29	1.38095		ENSJHYP00000009822_23-251_292-591	Dark-eyed junco	Birds	ENSJHYP	1338	72.9545
ENSLCOP00000002022_227-467	Blue-crowned manakin	Birds	ENSLCOP	29	1.38095		ENSLCOP00000003526_23-250_292-590	Blue-crowned manakin	Birds	ENSLCOP	1507	67.4231
ENSLSDP00000013503_242-482	Bengalese finch	Birds	ENSLSDP	29	1.38095		ENSLSDP00000001157_134-360_403-716	Bengalese finch	Birds	ENSLSDP	1174	69.6667
ENSMGAP00000015427_242-482	Turkey	Birds	ENSMGAP	29	1.38095		ENSMGAP00000015565_23-251_292-590	Turkey	Birds	ENSMGAP	1412	67.9565
ENSMUNP00000011281_1-142	Budgerigar	Birds	ENSMUNP	227	10.8095		ENSMUNP00000003900_23-251_293-572	Budgerigar	Birds	ENSMUNP	1343	70.4286
ENSMVIP00005008979_191-430	Golden-collared manakin	Birds	ENSMVIP	29	1.38095		ENSMVIP00005022060_23-250_292-590	Golden-collared manakin	Birds	ENSMVIP	1507	76.8095
ENSNMEP00000014428_244-484	Helmeted guineafowl	Birds	ENSNMEP	29	1.38095		ENSNMEP00000017895_25-253_294-592	Helmeted guineafowl	Birds	ENSNMEP	1439	76.6522
ENSNPEP00000000415_237-476	Chilean tinamou	Birds	ENSNPEP	29	1.38095		ENSNPEP00000015571_23-250_289-481_495-571	Chilean tinamou	Birds	ENSNPEP	1256	90.875
ENSPCLP00000023268_243-483	Ring-necked pheasant	Birds	ENSPCLP	29	1.38095		ENSPCLP00000009331_23-256_297-595	Ring-necked pheasant	Birds	ENSPCLP	1414	78.6818
ENSPMJP00000013838_184-424	Great Tit	Birds	ENSPMJP	29	1.38095		ENSPMJP00000015158_28-256_296-595	Great Tit	Birds	ENSPMJP	1330	68.8
ENSSCAP00000014898_241-481	Common canary	Birds	ENSSCAP	29	1.38095		ENSSCAP00000018750_23-251_291-573	Common canary	Birds	ENSSCAP	1127	67.1429
ENSSCUP00000016362_246-486	African ostrich	Birds	ENSSCUP	29	1.38095		ENSSCUP00000010523_23-254_295-585	African ostrich	Birds	ENSSCUP	1484	83.5
ENSSHBP00005022865_241-481	Kakapo	Birds	ENSSHBP	29	1.38095		ENSSHBP00005022750_20-551	Kakapo	Birds	ENSSHBP	1278	64.3478
ENSTGUP00000005567_241-481	Zebra finch	Birds	ENSTGUP	29	1.38095		ENSTGUP00000020568_23-254_295-594	Zebra finch	Birds	ENSTGUP	1182	66.1053
ENSZALP00000002065_208-445	White-throated sparrow	Birds	ENSZALP	29	1.38095		ENSZALP00000010592_23-250_291-590	White-throated sparrow	Birds	ENSZALP	1381	66.7692
ENSACIP00000004125_209-446	Midas cichlid	Fishes	ENSACIP	58	2.7619		ENSACIP00000006327_25-253_294-593	Midas cichlid	Fishes	ENSACIP	1538	70
ENSACLP00000000911_265-501	Eastern happy	Fishes	ENSACLP	95	4.52381		ENSACLP00000030383_25-254_294-592	Eastern happy	Fishes	ENSACLP	1387	69.1364
ENSAOCP00000006541_236-474	Clown anemonefish	Fishes	ENSAOCP	58	2.7619		ENSAOCP00000032143_4-233_272-571	Clown anemonefish	Fishes	ENSAOCP	1755	63.5217
ENSAPEP00000015200_236-474	Orange clownfish	Fishes	ENSAPEP	58	2.7619		ENSAPEP00000034669_25-256_295-585	Orange clownfish	Fishes	ENSAPEP	1755	66.7143
ENSAPOP00000000741_233-472	Spiny chromis	Fishes	ENSAPOP	58	2.7619		ENSAPOP00000029514_25-253_293-592	Spiny chromis	Fishes	ENSAPOP	1736	70.0714
ENSATEP00000003665_240-479	Climbing perch	Fishes	ENSATEP	58	2.7619		ENSATEP00000023481_26-240_279-579	Climbing perch	Fishes	ENSATEP	1648	105.2
ENSBSLP00000033008_239-478	Siamese fighting fish	Fishes	ENSBSLP	79	3.7619		ENSBSLP00000001288_32-261_300-599	Siamese fighting fish	Fishes	ENSBSLP	1521	75.4091
ENSCCRP00010016946_260-499	Common carp german mirror	Fishes	ENSCCRP	0	0		ENSCCRP00010032462_38-267_307-605	Common carp german mirror	Fishes	ENSCCRP	1501	74.8182
ENSCCRP00015025181_295-534	Common carp huang he	Fishes	ENSCCRP	0	0		ENSCCRP00015072463_40-262_302-600	Common carp huang he	Fishes	ENSCCRP	1563	86
ENSCCRP00020077497_295-534	Common carp hebaored	Fishes	ENSCCRP	0	0		ENSCCRP00020099350_29-246_286-584	Common carp hebaored	Fishes	ENSCCRP	1504	65.2609
ENSCGOP00000008569_27-264	Channel bull blenny	Fishes	ENSCGOP	58	2.7619		ENSCGOP00000052319_25-239_281-579	Channel bull blenny	Fishes	ENSCGOP	1659	5
ENSCHAP00000035614_51-291	Atlantic herring	Fishes	ENSCHAP	133	6.33333		ENSCHAP00000007314_31-259_299-597	Atlantic herring	Fishes	ENSCHAP	1645	41.5556
ENSCMIP00000029677_10-112	Elephant shark	Fishes	ENSCMIP	0	0		ENSCMIP00000022586_24-252_293-592	Elephant shark	Fishes	ENSCMIP	1524	68.375
ENSCSEP00000019940_239-478	Tongue sole	Fishes	ENSCSEP	58	2.7619		ENSCSEP00000001568_23-251_291-590	Tongue sole	Fishes	ENSCSEP	1489	107
ENSCVAP00000030356_187-425	Sheepshead minnow	Fishes	ENSCVAP	87	4.14286		ENSCVAP00000007823_27-256_296-594	Sheepshead minnow	Fishes	ENSCVAP	1565	69.4167
ENSDARP00000134497_247-485	Zebrafish	Fishes	ENSDARP	0	0		ENSDARP00000106752_22-251_291-589	Zebrafish	Fishes	ENSDARP	1333	68.1429
ENSDCDP00000000854_237-476	Denticle herring	Fishes	ENSDCDP	0	0		ENSDCDP00000020614_24-253_293-592	Denticle herring	Fishes	ENSDCDP	1575	72.6667
ENSECRP00000010164_243-481	Reedfish	Fishes	ENSECRP	29	1.38095		ENSECRP00000002547_26-251_291-589	Reedfish	Fishes	ENSECRP	1542	68.4783
ENSEEEP00000022511_237-476	Electric eel	Fishes	ENSEEEP	0	0		ENSEEEP00000010240_25-251_291-590	Electric eel	Fishes	ENSEEEP	1499	66.6538
ENSELUP00000028584_212-451	Northern pike	Fishes	ENSELUP	0	0		ENSELUP00000033512_25-251_293-592	Northern pike	Fishes	ENSELUP	1865	59.3
ENSENLP00000039166_241-480	Live sharksucker	Fishes	ENSENLP	58	2.7619		ENSENLP00000036071_25-253_294-592	Live sharksucker	Fishes	ENSENLP	1738	70
ENSFHEP00000012323_230-467	Mummichog	Fishes	ENSFHEP	58	2.7619		ENSFHEP00000027121_27-256_296-594	Mummichog	Fishes	ENSFHEP	1531	66.0476
ENSGACP00000026665_244-311	Stickleback	Fishes	ENSGACP	58	2.7619		ENSGACP00000019926_27-255_295-593	Stickleback	Fishes	ENSGACP	1659	71.7308
ENSGAFP00000023678_181-419	Western mosquitofish	Fishes	ENSGAFP	29	1.38095		ENSGAFP00000012585_26-254_295-593	Western mosquitofish	Fishes	ENSGAFP	1649	67.1429
ENSGMOP00000015619_134-183	Cod	Fishes	ENSGMOP	0	0		ENSGMOP00000008812_17-244_285-583	Cod	Fishes	ENSGMOP	1597	74.4211
ENSGWIP00000021610_225-414	Blunt-snouted clingfish	Fishes	ENSGWIP	58	2.7619		ENSGWIP00000004444_25-252_292-590	Blunt-snouted clingfish	Fishes	ENSGWIP	1835	65.2083
ENSHBUP00000025539_265-501	Burton's mouthbrooder	Fishes	ENSHBUP	95	4.52381		ENSHBUP00000035213_25-254_294-592	Burton's mouthbrooder	Fishes	ENSHBUP	1387	75.7083
ENSHHUP00000048352_241-480	Huchen	Fishes	ENSHHUP	0	0		ENSHHUP00000061568_26-556	Huchen	Fishes	ENSHHUP	1507	69
ENSIPUP00000030797_238-476	Channel catfish	Fishes	ENSIPUP	0	0		ENSIPUP00000021362_23-251_291-590	Channel catfish	Fishes	ENSIPUP	1499	60.8889
ENSKMAP00000000517_231-464	Mangrove rivulus	Fishes	ENSKMAP	293	13.9524		ENSKMAP00000024993_30-258_299-597	Mangrove rivulus	Fishes	ENSKMAP	1763	5
ENSLACP00000017641_244-484	Coelacanth	Fishes	ENSLACP	0	0		ENSLACP00000016231_23-254_289-591	Coelacanth	Fishes	ENSLACP	1744	65.7619
ENSLBEP00000016044_305-445	Ballan wrasse	Fishes	ENSLBEP	0	0		ENSLBEP00000033675_25-251_291-583	Ballan wrasse	Fishes	ENSLBEP	1891	87.1429
ENSLCAP00010032105_238-476	Barramundi perch	Fishes	ENSLCAP	58	2.7619		ENSLCAP00010012624_25-251_292-590	Barramundi perch	Fishes	ENSLCAP	1453	82.5714
ENSLCRP00005015362_240-479	Large yellow croaker	Fishes	ENSLCRP	87	4.14286		ENSLCRP00005034598_25-254_294-591	Large yellow croaker	Fishes	ENSLCRP	1435	69.76
ENSLOCP00000001585_242-480	Spotted gar	Fishes	ENSLOCP	29	1.38095		ENSLOCP00000009362_25-252_298-591	Spotted gar	Fishes	ENSLOCP	1926	59.3158
ENSMALP00000004689_206-437	Swamp eel	Fishes	ENSMALP	58	2.7619		ENSMALP00000019424_25-250_290-588	Swamp eel	Fishes	ENSMALP	1596	72.619
ENSMAMP00000005265_240-480	Zig-zag eel	Fishes	ENSMAMP	58	2.7619		ENSMAMP00000015203_25-253_294-592	Zig-zag eel	Fishes	ENSMAMP	1753	60.4545
ENSMMOP00000005713_160-382	Ocean sunfish	Fishes	ENSMMOP	660	31.4286		ENSMMOP00000024461_25-253_294-592	Ocean sunfish	Fishes	ENSMMOP	1633	60.8889
ENSMZEP00005031458_295-531	Zebra mbuna	Fishes	ENSMZEP	95	4.52381		ENSMZEP00005008212_25-254_294-592	Zebra mbuna	Fishes	ENSMZEP	1387	76.75
ENSNMLP00000026103_207-445	Round goby	Fishes	ENSNMLP	58	2.7619		ENSNMLP00000042004_23-253_293-590	Round goby	Fishes	ENSNMLP	1644	61.3125
ENSOABP00000044201_208-445	Blue tilapia	Fishes	ENSOABP	58	2.7619		ENSOABP00000014235_25-254_294-592	Blue tilapia	Fishes	ENSOABP	1387	76.0909
ENSOMEP00000030359_217-454	Indian medaka	Fishes	ENSOMEP	53	2.52381		ENSOMEP00000011111_29-76_94-286_326-624	Indian medaka	Fishes	ENSOMEP	1802	72.45
ENSONIP00000020025_227-464	Nile tilapia	Fishes	ENSONIP	58	2.7619		ENSONIP00000061341_25-254_294-592	Nile tilapia	Fishes	ENSONIP	1364	75.381
ENSPFOP00000025761_120-360	Amazon molly	Fishes	ENSPFOP	435	20.7143		ENSPFOP00000017013_28-256_297-595	Amazon molly	Fishes	ENSPFOP	1617	66.9
ENSPMEP00000008697_177-415	Shortfin molly	Fishes	ENSPMEP	58	2.7619		ENSPMEP00000034848_26-254_295-593	Shortfin molly	Fishes	ENSPMEP	1617	63.8421
ENSPNYP00000000710_265-501	Makobe Island cichlid	Fishes	ENSPNYP	95	4.52381		ENSPNYP00000030809_25-254_294-592	Makobe Island cichlid	Fishes	ENSPNYP	1387	78.375
ENSPRNP00000004397_243-481	Indian glassy fish	Fishes	ENSPRNP	58	2.7619		ENSPRNP00000023179_26-252_293-591	Indian glassy fish	Fishes	ENSPRNP	1744	65.5217
ENSSANP00000052308_260-498	Blind barbel	Fishes	ENSSANP	0	0		ENSSANP00000049344_23-251_291-589	Blind barbel	Fishes	ENSSANP	1461	86
ENSSAUP00010033091_248-487	Gilthead seabream	Fishes	ENSSAUP	58	2.7619		ENSSAUP00010041250_25-254_294-592	Gilthead seabream	Fishes	ENSSAUP	1480	75.64
ENSSFAP00005024951_73-304	Jewelled blenny	Fishes	ENSSFAP	460	21.9048		ENSSFAP00005011731_25-252_289-589	Jewelled blenny	Fishes	ENSSFAP	1640	71.2273
ENSSFOP00015015724_237-474	Asian bonytongue	Fishes	ENSSFOP	0	0		ENSSFOP00015014958_26-254_293-592	Asian bonytongue	Fishes	ENSSFOP	1813	82
ENSSLDP00000007018_233-472	Yellowtail amberjack	Fishes	ENSSLDP	58	2.7619		ENSSLDP00000030491_25-253_294-592	Yellowtail amberjack	Fishes	ENSSLDP	1619	75.2727
ENSSMAP00000003293_246-483	Turbot	Fishes	ENSSMAP	58	2.7619		ENSSMAP00000021642_33-260_301-599	Turbot	Fishes	ENSSMAP	1607	62.0952
ENSSORP00005003652_153-384	Orbiculate cardinalfish	Fishes	ENSSORP	58	2.7619		ENSSORP00005031460_22-237_279-507	Orbiculate cardinalfish	Fishes	ENSSORP	1680	66.0476
ENSSRHP00000074880_286-524	Horned golden-line barbel	Fishes	ENSSRHP	0	0		ENSSRHP00000086083_31-259_298-597	Horned golden-line barbel	Fishes	ENSSRHP	1745	63.3846
ENSSTUP00000068720_241-479	River trout	Fishes	ENSSTUP	0	0		ENSSTUP00000096621_26-252_294-593	River trout	Fishes	ENSSTUP	1733	85.6667
ENSTNIP00000006119_165-394	Tetraodon	Fishes	ENSTNIP	501	23.8571		ENSTNIP00000012378_27-255_295-594	Tetraodon	Fishes	ENSTNIP	1814	71
ENSTRUP00000006434_159-391	Fugu	Fishes	ENSTRUP	293	13.9524		ENSTRUP00000080132_27-267_308-606	Fugu	Fishes	ENSTRUP	1684	68.75
ENSXMAP00000013988_5-181	Platyfish	Fishes	ENSXMAP	292	13.9048		ENSXMAP00000001985_26-254_295-593	Platyfish	Fishes	ENSXMAP	1649	76.8095
ENSBGRP00000023365_393-633	Domestic yak	Mammals	ENSBGRP	0	0		ENSBGRP00000018528_24-251_290-589	Domestic yak	Mammals	ENSBGRP	470	64.68
ENSBIXP00005039948_247-487	Hybrid - Bos Indicus	Mammals	ENSBIXP	0	0		ENSBIXP00005026344_24-251_290-589	Hybrid - Bos Indicus	Mammals	ENSBIXP	470	86
ENSBMUP00000025275_247-487	Wild yak	Mammals	ENSBMUP	0	0		ENSBMUP00000026902_24-251_290-589	Wild yak	Mammals	ENSBMUP	470	94.2857
ENSCDRP00005013393_249-489	Arabian camel	Mammals	ENSCDRP	0	0		ENSCDRP00005018983_25-252_292-590	Arabian camel	Mammals	ENSCDRP	634	74.8571
ENSCHIP00000029298_247-487	Goat	Mammals	ENSCHIP	0	0		ENSCHIP00000016062_24-251_290-589	Goat	Mammals	ENSCHIP	467	58.7
ENSCWAP00000015669_247-487	Chacoan peccary	Mammals	ENSCWAP	0	0		ENSCWAP00000019113_25-252_291-590	Chacoan peccary	Mammals	ENSCWAP	720	66.0476
ENSDNOP00000027327_254-494	Armadillo	Mammals	ENSDNOP	0	0		ENSDNOP00000014740_23-251_291-592	Armadillo	Mammals	ENSDNOP	981	54.375
ENSEASP00005005222_175-415	Donkey	Mammals	ENSEASP	0	0		ENSEASP00005000764_25-252_292-590	Donkey	Mammals	ENSEASP	627	75.381
ENSECAP00000020029_293-533	Horse	Mammals	ENSECAP	0	0		ENSECAP00000001752_25-252_292-590	Horse	Mammals	ENSECAP	627	77.04
ENSLAFP00000025718_248-487	Elephant	Mammals	ENSLAFP	29	1.38095		ENSLAFP00000009226_25-247_285-585	Elephant	Mammals	ENSLAFP	648	70.5769
ENSMLUP00000010478_1-238	Microbat	Mammals	ENSMLUP	0	0		ENSMLUP00000016146_24-253_293-591	Microbat	Mammals	ENSMLUP	1050	67.15
ENSMMSP00000012222_247-487	Siberian musk deer	Mammals	ENSMMSP	0	0		ENSMMSP00000022538_24-251_290-589	Siberian musk deer	Mammals	ENSMMSP	470	77.4444
ENSMODP00000026218_237-477	Opossum	Mammals	ENSMODP	29	1.38095		ENSMODP00000021483_24-252_291-590	Opossum	Mammals	ENSMODP	1094	68.2
ENSOANP00000010278_250-490	Platypus	Mammals	ENSOANP	0	0		ENSOANP00000004083_23-250_291-589	Platypus	Mammals	ENSOANP	1092	64.25
ENSOARP00000011088_270-510	Sheep	Mammals	ENSOARP	0	0		ENSOARP00000013345_24-251_291-590	Sheep	Mammals	ENSOARP	470	66.6538
ENSPCIP00000044948_249-489	Koala	Mammals	ENSPCIP	0	0		ENSPCIP00000025943_25-249_289-587	Koala	Mammals	ENSPCIP	848	65.2609
ENSRFEP00010005979_249-489	Greater horseshoe bat	Mammals	ENSRFEP	0	0		ENSRFEP00010019187_25-252_290-590	Greater horseshoe bat	Mammals	ENSRFEP	981	82.1667
ENSSSUP00005000402_249-489	Meerkat	Mammals	ENSSSUP	0	0		ENSSSUP00005027518_25-251_290-589	Meerkat	Mammals	ENSSSUP	921	64
ENSCANP00000002369_185-425	Angola colobus	Primates	ENSCANP	0	0		ENSCANP00000027116_24-252_292-590	Angola colobus	Primates	ENSCANP	107	66.0476
ENSCATP00000023231_246-486	Sooty mangabey	Primates	ENSCATP	0	0		ENSCATP00000003601_24-252_292-590	Sooty mangabey	Primates	ENSCATP	5	86.6
ENSCCAP00000026215_249-489	Capuchin	Primates	ENSCCAP	0	0		ENSCCAP00000008763_24-252_292-586	Capuchin	Primates	ENSCCAP	280	64.2353
ENSCJAP00000020729_249-489	Marmoset	Primates	ENSCJAP	0	0		ENSCJAP00000073088_24-252_331-629	Marmoset	Primates	ENSCJAP	280	5
ENSCSAP00000004490_249-489	Vervet-AGM	Primates	ENSCSAP	0	0		ENSCSAP00000011029_24-252_292-590	Vervet-AGM	Primates	ENSCSAP	5	67.7368
ENSMFAP00000027071_286-526	Crab-eating macaque	Primates	ENSMFAP	0	0		ENSMFAP00000043589_24-252_292-590	Crab-eating macaque	Primates	ENSMFAP	5	71.5
ENSMICP00000015781_313-553	Mouse Lemur	Primates	ENSMICP	0	0		ENSMICP00000002910_24-252_291-590	Mouse Lemur	Primates	ENSMICP	727	62.3333
ENSMLEP00000011049_238-478	Drill	Primates	ENSMLEP	0	0		ENSMLEP00000031718_24-252_292-590	Drill	Primates	ENSMLEP	5	78.625
ENSMMUP00000068248_282-522	Macaque	Primates	ENSMMUP	0	0		ENSMMUP00000076885_24-252_292-590	Macaque	Primates	ENSMMUP	5	73.7
ENSMNEP00000009496_286-526	Pig-tailed macaque	Primates	ENSMNEP	0	0		ENSMNEP00000029823_24-252_292-590	Pig-tailed macaque	Primates	ENSMNEP	5	70.4286
ENSNLEP00000010594_286-523	Gibbon	Primates	ENSNLEP	0	0		ENSNLEP00000011529_24-252_292-590	Gibbon	Primates	ENSNLEP	26	75.5833
ENSPANP00000012910_286-526	Olive baboon	Primates	ENSPANP	0	0		ENSPANP00000007473_24-252_292-590	Olive baboon	Primates	ENSPANP	5	5
ENSPCOP00000017922_280-520	Coquerel's sifaka	Primates	ENSPCOP	0	0		ENSPCOP00000025814_24-252_292-590	Coquerel's sifaka	Primates	ENSPCOP	404	74.2
ENSPSMP00000033791_249-489	Greater bamboo lemur	Primates	ENSPSMP	0	0		ENSPSMP00000005317_24-252_292-590	Greater bamboo lemur	Primates	ENSPSMP	239	64.913
ENSRROP00000017025_286-526	Golden snub-nosed monkey	Primates	ENSRROP	0	0		ENSRROP00000003015_24-252_292-590	Golden snub-nosed monkey	Primates	ENSRROP	48	95.1667
ENSSBOP00000006301_283-523	Bolivian squirrel monkey	Primates	ENSSBOP	0	0		ENSSBOP00000004684_24-252_292-590	Bolivian squirrel monkey	Primates	ENSSBOP	280	79.5714
ENSTGEP00000028716_286-526	Gelada	Primates	ENSTGEP	0	0		ENSTGEP00000020534_24-252_292-590	Gelada	Primates	ENSTGEP	5	76.4545
ENSTSYP00000001938_280-520	Tarsier	Primates	ENSTSYP	0	0		ENSTSYP00000010149_24-252_292-590	Tarsier	Primates	ENSTSYP	561	67.9565
ENSCLAP00000009328_247-487	Long-tailed chinchilla	Rabbit/Rodents	ENSCLAP	29	1.38095		ENSCLAP00000001359_24-252_292-590_738-762	Long-tailed chinchilla	Rabbit/Rodents	ENSCLAP	688	77
ENSCPOP00000018325_235-478	Guinea Pig	Rabbit/Rodents	ENSCPOP	0	0		ENSCPOP00000013557_24-252_291-587	Guinea Pig	Rabbit/Rodents	ENSCPOP	621	74.4737
ENSDORP00000003123_247-487	Kangaroo rat	Rabbit/Rodents	ENSDORP	0	0		ENSDORP00000012777_25-252_291-590	Kangaroo rat	Rabbit/Rodents	ENSDORP	390	78.375
ENSHGLP00000025524_247-487	Naked mole-rat female	Rabbit/Rodents	ENSHGLP	29	1.38095		ENSHGLP00000000556_24-252_290-590	Naked mole-rat female	Rabbit/Rodents	ENSHGLP	493	5
ENSHGLP00100010107_247-487	Naked mole-rat male	Rabbit/Rodents	ENSHGLP	29	1.38095		ENSHGLP00100008795_24-252_290-590	Naked mole-rat male	Rabbit/Rodents	ENSHGLP	493	76.4444
ENSMAUP00000021134_246-486	Golden Hamster	Rabbit/Rodents	ENSMAUP	0	0		ENSMAUP00000016335_24-252_290-590	Golden Hamster	Rabbit/Rodents	ENSMAUP	428	59.0476
ENSMMMP00000011363_247-486	Alpine marmot	Rabbit/Rodents	ENSMMMP	29	1.38095		ENSMMMP00000005538_25-252_292-590	Alpine marmot	Rabbit/Rodents	ENSMMMP	557	60.5909
ENSMOCP00000009039_248-488	Prairie vole	Rabbit/Rodents	ENSMOCP	0	0		ENSMOCP00000012209_24-252_291-590	Prairie vole	Rabbit/Rodents	ENSMOCP	656	74.0952
ENSNGAP00000004612_233-473	Upper Galilee mountains blind mole rat	Rabbit/Rodents	ENSNGAP	0	0		ENSNGAP00000016609_23-251_275-589	Upper Galilee mountains blind mole rat	Rabbit/Rodents	ENSNGAP	381	74.3158
ENSPEMP00000004801_247-487	Northern American deer mouse	Rabbit/Rodents	ENSPEMP	0	0		ENSPEMP00000017679_24-252_290-590	Northern American deer mouse	Rabbit/Rodents	ENSPEMP	571	83.5
ENSSDAP00000014958_247-486	Daurian ground squirrel	Rabbit/Rodents	ENSSDAP	29	1.38095		ENSSDAP00000010526_25-252_292-590_738-778	Daurian ground squirrel	Rabbit/Rodents	ENSSDAP	501	66.8696
ENSSTOP00000011538_268-507	Squirrel	Rabbit/Rodents	ENSSTOP	29	1.38095		ENSSTOP00000005914_25-252_292-590	Squirrel	Rabbit/Rodents	ENSSTOP	501	86.6
ENSUPAP00010029087_247-486	Arctic ground squirrel	Rabbit/Rodents	ENSUPAP	29	1.38095		ENSUPAP00010016528_25-252_292-590	Arctic ground squirrel	Rabbit/Rodents	ENSUPAP	660	82.4
MGP_PahariEiJ_P0029900_247-487	Shrew mouse	Rabbit/Rodents	MGP_PahariEiJ_P	0	0		MGP_PahariEiJ_P0090921_24-252_290-590	Shrew mouse	Rabbit/Rodents	MGP_PahariEiJ_P	750	72
ENSACAP00000005307_242-482	Anole lizard	Reptiles/Amphibian	ENSACAP	29	1.38095		ENSACAP00000016751_32-265_296-599	Anole lizard	Reptiles/Amphibian	ENSACAP	1567	65.96
ENSCABP00000022878_1-190	Abingdon island giant tortoise	Reptiles/Amphibian	ENSCABP	29	1.38095		ENSCABP00000022558_23-251_292-590	Abingdon island giant tortoise	Reptiles/Amphibian	ENSCABP	1605	69.52
ENSCPBP00000017625_214-454	Painted turtle	Reptiles/Amphibian	ENSCPBP	29	1.38095		ENSCPBP00000021630_23-251_296-587	Painted turtle	Reptiles/Amphibian	ENSCPBP	1583	64.68
ENSCPRP00005023256_250-489	Australian saltwater crocodile	Reptiles/Amphibian	ENSCPRP	29	1.38095		ENSCPRP00005008023_26-252_292-589	Australian saltwater crocodile	Reptiles/Amphibian	ENSCPRP	1463	63.7917
ENSNSUP00000009530_236-479	Mainland tiger snake	Reptiles/Amphibian	ENSNSUP	29	1.38095		ENSNSUP00000017429_23-249_278-589	Mainland tiger snake	Reptiles/Amphibian	ENSNSUP	1338	67.4583
ENSPSIP00000019840_282-522	Chinese softshell turtle	Reptiles/Amphibian	ENSPSIP	0	0		ENSPSIP00000008051_23-249_292-590	Chinese softshell turtle	Reptiles/Amphibian	ENSPSIP	1556	67.1429
ENSPTXP00000015192_148-388	Eastern brown snake	Reptiles/Amphibian	ENSPTXP	29	1.38095		ENSPTXP00000008013_17-241_270-581	Eastern brown snake	Reptiles/Amphibian	ENSPTXP	1280	65.96
ENSPVIP00000032748_247-487	Central bearded dragon	Reptiles/Amphibian	ENSPVIP	29	1.38095		ENSPVIP00000025807_37-265_305-604	Central bearded dragon	Reptiles/Amphibian	ENSPVIP	1525	68.1364
ENSSMRP00000029835_243-483	Argentine black and white tegu	Reptiles/Amphibian	ENSSMRP	29	1.38095		ENSSMRP00000029381_12-240_280-579	Argentine black and white tegu	Reptiles/Amphibian	ENSSMRP	1501	67.1429
ENSSPUP00000017210_132-370	Tuatara	Reptiles/Amphibian	ENSSPUP	29	1.38095		ENSSPUP00000009708_20-246_287-586	Tuatara	Reptiles/Amphibian	ENSSPUP	1232	75.7083
ENSTMTP00000029827_257-497	Three-toed box turtle	Reptiles/Amphibian	ENSTMTP	29	1.38095		ENSTMTP00000011111_23-251_292-590	Three-toed box turtle	Reptiles/Amphibian	ENSTMTP	1583	74.3
ENSVKKP00000021942_229-469	Komodo dragon	Reptiles/Amphibian	ENSVKKP	29	1.38095		ENSVKKP00000008337_23-250_291-590	Komodo dragon	Reptiles/Amphibian	ENSVKKP	1731	5
ENSXETP00000008165_241-449	Tropical clawed frog	Reptiles/Amphibian	ENSXETP	145	6.90476		ENSXETP00000034203_24-253_292-592	Tropical clawed frog	Reptiles/Amphibian	ENSXETP	1458	64.5625
