## Supplementary Table S5 - nDOPE scores for "SARS-CoV-2 spike protein predicted to form complexes with host receptor protein orthologues from a broad range of mammals"

### Sheet: Sheet1
Supplementary Table S5 - nDOPE scores
SARS-CoV-2 spike protein predicted to form complexes with host receptor protein orthologues from a broad range of mammals
Lam SD, Bordin N, Waman VP, Scholes HM, Ashford P, Sen N, van Dorp L, Rauer C, Dawson NL, Pang CSM, Abbasian M, Sillitoe I, Edwards SJL, Fraternali F, Lees JG, Santini JM, Orengo CA
ID	nDOPE score
ACE2_BOVIN	-1.53598
ACE2_PAGLA	-1.59109
ACE2_RAT	-1.58491
C42D8.5a.2	-0.77415
E2DHI4_9CHIR	-1.65835
E2DHI7_9CHIR	-1.69766
E2DHI9_9CHIR	-1.64094
ENSABRP00000011483	-1.48805
ENSACAP00000016751	-1.43299
ENSACCP00020014222	-1.48929
ENSACDP00005003620	-1.37803
ENSACIP00000006327	-1.19921
ENSACLP00000030383	-1.24134
ENSACOP00000001045	-1.55679
ENSACUP00000008152	-1.49818
ENSAHAP00000002908	-1.5026
ENSAMEP00000016920	-1.56733
ENSAMXP00000008703	-1.48241
ENSAMXP00005008647	-1.09492
ENSANAP00000023235	-1.59694
ENSANIP00000024403	-1.47187
ENSAOCP00000032143	-1.40485
ENSAOWP00000027232	-1.52303
ENSAPEP00000034669	-1.22778
ENSAPLP00000014389	-1.48262
ENSAPOP00000029514	-1.41676
ENSARWP00000016566	-1.54024
ENSATEP00000023481	-1.2336
ENSBGRP00000018528	-1.53598
ENSBIXP00005026344	-1.53598
ENSBMUP00000026902	-1.53598
ENSBSLP00000001288	-1.39372
ENSBTAP00000045721	-1.33193
ENSCABP00000022558	-1.40825
ENSCAFP00000041771	-1.5714
ENSCAFP00020004437	-1.60893
ENSCAFP00030035858	-1.37844
ENSCAFP00040021511	-1.5714
ENSCANP00000027116	-1.61211
ENSCATP00000003601	-1.61661
ENSCCAP00000008763	-1.502
ENSCCEP00000006410	-1.47838
ENSCCRP00010010298	-1.4131
ENSCCRP00010032462	-1.40587
ENSCCRP00015072463	-1.35615
ENSCCRP00015092138	-1.40587
ENSCCRP00020099350	-1.35833
ENSCCRP00020104239	-1.41703
ENSCDRP00005018983	-1.50344
ENSCGOP00000052319	-1.24899
ENSCGRP00000024673	-1.54676
ENSCGRP00001000071	-1.54676
ENSCGRP00015020600	-1.54845
ENSCHAP00000007314	-1.39318
ENSCHAP00000050679	-1.24941
ENSCHIP00000016062	-1.555
ENSCHOP00000005282	-0.03653
ENSCJAP00000073088	-1.23298
ENSCJPP00005022803	-1.47514
ENSCLAP00000001359	-1.55938
ENSCMIP00000022586	-1.42948
ENSCPBP00000021630	-1.44081
ENSCPGP00000007987	-1.51285
ENSCPIP00010006017	-0.97583
ENSCPOP00000013557	-1.29189
ENSCPRP00005008023	-1.49042
ENSCPUP00000010531	-1.50261
ENSCSAP00000011029	-1.64974
ENSCSEP00000001568	-1.3937
ENSCVAP00000007823	-1.25875
ENSCVAP00000007823	-1.25875
ENSCWAP00000019113	-1.5949
ENSDARP00000106752	-1.42178
ENSDCDP00000020614	-1.4579
ENSDNOP00000014740	-1.53338
ENSDNVP00000022831	-1.4628
ENSDORP00000012777	-1.59364
ENSEASP00005000764	-1.57399
ENSEBUP00000008798	-1.32083
ENSECAP00000001752	-1.57399
ENSECRP00000002547	-1.5248
ENSEEEP00000010240	-1.33933
ENSEEUP00000006099	-1.22652
ENSEGOP00005009542	-1.44515
ENSELUP00000033512	-1.4487
ENSENLP00000036071	-1.4127
ENSETEP00000001535	-1.11583
ENSFALP00000004577	-1.48745
ENSFCAP00000052000	-1.5276
ENSFDAP00000021134	-1.60429
ENSFHEP00000027121	-1.37947
ENSGACP00000019926	-1.41353
ENSGAFP00000012585	-1.47583
ENSGALP00000026662	-1.50766
ENSGGOP00000007298	-1.59467
ENSGMOP00000008812	-1.43471
ENSGWIP00000004444	-1.43937
ENSHBUP00000035213	-1.25646
ENSHCOP00000016641	-1.10773
ENSHGLP00000000556	-1.55467
ENSHGLP00100008795	-1.55467
ENSHHUP00000061568	-1.08669
ENSIPUP00000021362	-1.45149
ENSJHYP00000009822	-1.42629
ENSJJAP00000000164	-1.53989
ENSKMAP00000024993	-1.36853
ENSLACP00000016231	-1.4568
ENSLAFP00000009226	-1.60999
ENSLBEP00000033675	-1.11549
ENSLCAP00010012624	-1.37453
ENSLCNP00005030881	-1.55078
ENSLCOP00000003526	-1.52095
ENSLCRP00005034598	-1.40569
ENSLOCP00000009362	-1.37976
ENSLSDP00000001157	-1.27646
ENSMALP00000019424	-1.04167
ENSMAMP00000015203	-1.4365
ENSMAUP00000016335	-1.56395
ENSMEUP00000006093	-0.87389
ENSMFAP00000043589	-1.64323
ENSMGAP00000015565	-1.47731
ENSMICP00000002910	-1.58644
ENSMLEP00000031718	-1.62293
ENSMLUP00000016146	-1.65559
ENSMMDP00005008687	-1.3399
ENSMMMP00000005538	-1.61085
ENSMMOP00000024461	-1.33852
ENSMMSP00000022538	-1.54978
ENSMMUP00000076885	-1.64323
ENSMNEP00000029823	-1.64286
ENSMOCP00000012209	-1.55719
ENSMODP00000021483	-1.47052
ENSMPUP00000002630	-1.54277
ENSMSIP00000010562	-1.45394
ENSMUGP00000022713	-1.06425
ENSMUGP00000023567	-1.06425
ENSMUNP00000003900	-1.26026
ENSMUSP00000107890	-1.59062
ENSMVIP00005022060	-1.49254
ENSMZEP00005008212	-1.2089
ENSNBRP00000027355	-1.25858
ENSNGAP00000016609	-1.5556
ENSNLEP00000011529	-1.59431
ENSNMEP00000017895	-1.51433
ENSNMLP00000042004	-1.42579
ENSNPEP00000015571	-1.25826
ENSNSUP00000017429	-1.38264
ENSNVIP00000026442	-1.56598
ENSOABP00000014235	-1.34591
ENSOANP00000004083	-1.52675
ENSOARP00000013345	-1.56649
ENSODEP00000006043	-1.57538
ENSOGAP00000002954	-1.59131
ENSOMEP00000011111	-1.12288
ENSONIP00000061341	-1.32338
ENSOPRP00000008034	-0.2393
ENSORLP00015033711	-1.36058
ENSORLP00020018998	-1.25408
ENSPANP00000007473	-1.62032
ENSPCAP00000012014	-0.89366
ENSPCIP00000025943	-1.47007
ENSPCLP00000009331	-1.36925
ENSPCOP00000025814	-1.59697
ENSPCTP00005001509	-1.58818
ENSPEMP00000017679	-1.5745
ENSPFOP00000017013	-1.46164
ENSPKIP00000033366	-0.8405
ENSPLAP00000029724	-1.32358
ENSPMEP00000034848	-1.48477
ENSPMGP00000017256	-1.02605
ENSPMJP00000015158	-1.46395
ENSPNAP00000027968	-1.28665
ENSPNYP00000030809	-1.22704
ENSPPAP00000029848	-1.61158
ENSPPRP00000027415	-1.57048
ENSPPYP00000022536	-1.55582
ENSPREP00000028975	-1.3474
ENSPRNP00000023179	-1.36944
ENSPSIP00000008051	-1.42329
ENSPSMP00000005317	-1.63195
ENSPSTP00000018227	-0.81064
ENSPTEP00000002790	-1.61867
ENSPTIP00000018286	-1.32175
ENSPTRP00000037158	-1.61369
ENSPTXP00000008013	-1.29266
ENSPVAP00000009627	-1.46095
ENSPVIP00000025807	-1.35547
ENSRBIP00000023980	-1.31973
ENSRFEP00010019187	-1.63322
ENSRNOP00000047913	-1.43422
ENSRROP00000003015	-1.61156
ENSSANP00000049344	-1.39506
ENSSANP00000104341	-1.37118
ENSSARP00000002205	-1.14812
ENSSAUP00010041250	-1.48289
ENSSBOP00000004684	-1.57282
ENSSCAP00000018750	-1.28102
ENSSCUP00000010523	-1.11825
ENSSDAP00000010526	-1.57433
ENSSDUP00000003028	-1.01426
ENSSFAP00005011731	-1.27144
ENSSFOP00015014958	-1.47364
ENSSGRP00000034807	-1.15913
ENSSGRP00000111021	-1.21344
ENSSHAP00000016912	-1.09668
ENSSHBP00005022750	-1.15304
ENSSLDP00000030491	-1.37884
ENSSMAP00000021642	-1.37347
ENSSMRP00000029381	-1.4761
ENSSORP00005031450	-0.97354
ENSSORP00005031460	-0.59473
ENSSPAP00000019779	-1.21922
ENSSPUP00000009708	-1.44037
ENSSRHP00000075010	-1.39602
ENSSRHP00000086083	-1.46947
ENSSSAP00000082815	-0.99411
ENSSSCP00000028755	-1.58383
ENSSSUP00005027518	-1.58853
ENSSTOP00000005914	-1.59474
ENSSTUP00000068325	-1.23566
ENSSTUP00000096621	-1.36023
ENSTBEP00000000243	-1.33782
ENSTGEP00000020534	-1.63444
ENSTGUP00000020568	-1.41625
ENSTMTP00000003698	-1.44778
ENSTMTP00000011111	-1.43802
ENSTNIP00000012378	-1.40243
ENSTRUP00000080132	-1.29952
ENSTSYP00000010149	-1.67596
ENSTTRP00000003366	-1.50094
ENSUAMP00000012193	-1.58545
ENSUMAP00000011451	-1.49444
ENSUPAP00010016528	-1.60872
ENSVKKP00000008337	-1.34238
ENSVPAP00000009479	-1.28609
ENSVURP00010029576	-1.49104
ENSVVUP00000013100	-1.57149
ENSXCOP00000000488	-1.3135
ENSXETP00000034203	-1.49122
ENSXMAP00000001985	-1.46641
ENSZALP00000010592	-1.43519
G1TEF4_RABIT	-1.57432
MGP_CAROLIEiJ_P0093321	-1.59653
MGP_PahariEiJ_P0090921	-1.60597
MGP_SPRETEiJ_P0097089	-1.57192
U5WHY8_9CHIR	-1.68105
XM017650263	-1.60766
